# Evidence for microbially-mediated tradeoffs between growth and defense throughout coral evolution

**DOI:** 10.1101/2023.04.26.538152

**Authors:** Hannah E. Epstein, Tanya Brown, Ayomikun O. Akinrinade, Ryan McMinds, F. Joseph Pollock, Dylan Sonett, Styles Smith, David G. Bourne, Carolina S. Carpenter, Rob Knight, Bette L. Willis, Mónica Medina, Joleah B. Lamb, Rebecca Vega Thurber, Jesse R. Zaneveld

## Abstract

Evolutionary tradeoffs between life-history strategies are central to animal evolution. However, because microbes can influence aspects of host physiology, behavior, and resistance to stress or disease, changes in animal-microbial symbioses have the potential to mediate life-history tradeoffs. Scleractinian corals provide a highly biodiverse and data-rich host system to test this idea, made more relevant by increases in coral disease outbreaks as a result of anthropogenic changes to climate and reef ecosystems. Identifying factors that determine coral disease susceptibility has therefore become a focus for reef conservation efforts. Using a comparative approach, we tested if coral microbiomes correlate with disease susceptibility across 425 million years of coral evolution by combining a cross-species coral microbiome survey (the “Global Coral Microbiome Project”) with long-term disease prevalence data at multiple sites. Interpreting these data in their phylogenetic context, we show that microbial dominance and composition predict disease susceptibility. We trace this dominance-disease association to a single putatively beneficial bacterial symbiont, *Endozoicomonas*, whose relative abundance in coral tissue explained 30% of variation in disease susceptibility and 60% of variation in microbiome dominance across 40 coral genera. Conversely, *Endozoicomonas* abundances in coral tissue strongly correlated with high growth rates. These results demonstrate that the evolution of microbial symbiosis in corals correlates with both disease prevalence and growth rate. Exploration of the mechanistic basis for these findings will be important for our understanding of how microbial symbiosis influences animal life-history tradeoffs, and in efforts to use microbes to increase coral growth or disease resistance *in-situ*.

**Significance Statement:** The evolution of tropical corals, like that of many organisms, involves tradeoffs in life-history strategy. We sought to test whether microbes influence coral life-history traits. Comparative data from a census of modern coral microbes, combined with long term disease surveys in three regions, provide evidence for a correlation between microbiome structure, growth rate, and disease susceptibility during coral evolution. These trends were driven primarily by changes in the relative abundance of *Endozoicomonas* in coral tissue microbiomes, suggesting the novel hypothesis that *Endozoicomonas* may allow corals to grow more quickly at the cost of greater vulnerability to disease. Thus, symbiosis with microbes may be an important aspect of animal life-history strategy.
