## Supplementary Data Table 2 for "Evidence for microbially-mediated tradeoffs between growth and defense throughout coral evolution"

### Sheet: Table 2a
Supplementary Data Table 2a
Dominant microbial taxa by coral genus. a) Genus-level summary of most abundant (dominant) microbial taxa in coral mucus. Microbial taxonomy is notated as: "D_0" = domain/kingdom, "D_1" = phylum, "D_2" = class, "D_3" = order, "D_4" = family, "D_5" = genus.
host_genus	most_abundant_genus_mucus
Pocillopora	D_0__Bacteria;D_1__Proteobacteria;D_2__Gammaproteobacteria;D_3__Pseudomonadales;D_4__Pseudomonadaceae;D_5__Pseudomonas
Stylophora	D_0__Bacteria;D_1__Proteobacteria;D_2__Gammaproteobacteria;D_3__Pseudomonadales;D_4__Pseudomonadaceae;D_5__Pseudomonas
Fungid	D_0__Bacteria;D_1__Proteobacteria;D_2__Gammaproteobacteria;D_3__Alteromonadales;D_4__Pseudoalteromonadaceae;D_5__Pseudoalteromonas
Psammocora	D_0__Bacteria;D_1__Proteobacteria;D_2__Gammaproteobacteria;D_3__Oceanospirillales;D_4__Endozoicomonadaceae;D_5__Endozoicomonas
Physogyra	D_0__Bacteria;D_1__Proteobacteria;D_2__Alphaproteobacteria;D_3__Sphingomonadales;D_4__Sphingomonadaceae;D_5__Sphingobium
Diploastrea	D_0__Bacteria;D_1__Proteobacteria;D_2__Alphaproteobacteria;D_3__Sphingomonadales;D_4__Sphingomonadaceae;D_5__Sphingobium
Caulastraea	D_0__Bacteria;D_1__Proteobacteria;D_2__Alphaproteobacteria;D_3__Rhodospirillales;D_4__Terasakiellaceae;D_5__uncultured
Echinopora	D_0__Bacteria;D_1__Proteobacteria;D_2__Alphaproteobacteria;D_3__Sphingomonadales;D_4__Sphingomonadaceae;D_5__Sphingobium
Favites	D_0__Bacteria;D_1__Proteobacteria;D_2__Alphaproteobacteria;D_3__Rhodospirillales;D_4__Terasakiellaceae;D_5__uncultured
Echinophyllia	D_0__Bacteria;D_1__Proteobacteria;D_2__Alphaproteobacteria;D_3__Rhizobiales;D_4__Stappiaceae;D_5__Pseudovibrio
Hydnophora	D_0__Bacteria;D_1__Proteobacteria;D_2__Gammaproteobacteria;D_3__Oceanospirillales;D_4__Endozoicomonadaceae;D_5__Endozoicomonas
Lobophyllia	D_0__Bacteria;D_1__Proteobacteria;D_2__Gammaproteobacteria;D_3__Oceanospirillales;D_4__Endozoicomonadaceae;D_5__Endozoicomonas
Turbinaria	D_0__Bacteria;D_1__Proteobacteria;D_2__Alphaproteobacteria;D_3__Rhizobiales;D_4__Stappiaceae;__
Porites	D_0__Bacteria;D_1__Proteobacteria;D_2__Gammaproteobacteria;D_3__Oceanospirillales;D_4__Endozoicomonadaceae;D_5__Endozoicomonas
Pachyseris	D_0__Bacteria;D_1__Proteobacteria;D_2__Alphaproteobacteria;D_3__Sphingomonadales;D_4__Sphingomonadaceae;D_5__Sphingobium
Galaxea	D_0__Bacteria;D_1__Proteobacteria;D_2__Gammaproteobacteria;D_3__Pseudomonadales;D_4__Pseudomonadaceae;D_5__Pseudomonas
Acropora	D_0__Bacteria;D_1__Proteobacteria;D_2__Gammaproteobacteria;D_3__Pseudomonadales;D_4__Pseudomonadaceae;D_5__Pseudomonas
Isopora	D_0__Bacteria;D_1__Proteobacteria;D_2__Alphaproteobacteria;__;__;__
Montipora	D_0__Bacteria;D_1__Proteobacteria;D_2__Gammaproteobacteria;D_3__Pseudomonadales;D_4__Pseudomonadaceae;D_5__Pseudomonas
Pavona	D_0__Bacteria;D_1__Proteobacteria;D_2__Gammaproteobacteria;D_3__Pseudomonadales;D_4__Pseudomonadaceae;D_5__Pseudomonas
Heliopora	D_0__Bacteria;D_1__Proteobacteria;D_2__Gammaproteobacteria;__;__;__
Lobophytum	D_0__Bacteria;D_1__Proteobacteria;D_2__Gammaproteobacteria;D_3__Oceanospirillales;D_4__Endozoicomonadaceae;D_5__Endozoicomonas
Millepora	D_0__Bacteria;D_1__Proteobacteria;D_2__Alphaproteobacteria;D_3__Sphingomonadales;D_4__Sphingomonadaceae;D_5__Sphingobium
Palythoa	D_0__Bacteria;D_1__Tenericutes;D_2__Mollicutes;D_3__Entomoplasmatales;D_4__Spiroplasmataceae;D_5__Spiroplasma
Dipsastraea	D_0__Bacteria;D_1__Proteobacteria;D_2__Alphaproteobacteria;D_3__Puniceispirillales;D_4__SAR116 clade;__
Goniastrea	D_0__Bacteria;D_1__Proteobacteria;D_2__Gammaproteobacteria;D_3__Alteromonadales;D_4__Pseudoalteromonadaceae;D_5__Pseudoalteromonas
Astrea	D_0__Bacteria;D_1__Proteobacteria;D_2__Gammaproteobacteria;D_3__Betaproteobacteriales;D_4__Burkholderiaceae;D_5__Aquabacterium
Homophyllia	D_0__Bacteria;D_1__Proteobacteria;D_2__Gammaproteobacteria;D_3__Pseudomonadales;D_4__Pseudomonadaceae;D_5__Pseudomonas
Alveopora	D_0__Bacteria;D_1__Proteobacteria;D_2__Alphaproteobacteria;D_3__Sphingomonadales;D_4__Sphingomonadaceae;D_5__Sphingobium
Cyphastrea	D_0__Bacteria;D_1__Proteobacteria;D_2__Alphaproteobacteria;D_3__Rhizobiales;D_4__Stappiaceae;D_5__Pseudovibrio
Seriatopora	D_0__Bacteria;D_1__Proteobacteria;D_2__Gammaproteobacteria;D_3__Pseudomonadales;D_4__Pseudomonadaceae;D_5__Pseudomonas
Tubastraea	D_0__Bacteria;D_1__Proteobacteria;D_2__Gammaproteobacteria;D_3__Pseudomonadales;D_4__Pseudomonadaceae;D_5__Pseudomonas
Coscinaraea	D_0__Bacteria;D_1__Proteobacteria;D_2__Gammaproteobacteria;D_3__Pseudomonadales;D_4__Pseudomonadaceae;D_5__Pseudomonas
Ctenactis	D_0__Bacteria;D_1__Proteobacteria;D_2__Gammaproteobacteria;D_3__Pseudomonadales;D_4__Pseudomonadaceae;D_5__Pseudomonas
Danafungia	D_0__Bacteria;D_1__Proteobacteria;D_2__Alphaproteobacteria;D_3__Sphingomonadales;D_4__Sphingomonadaceae;D_5__Sphingobium
Podabacia	D_0__Bacteria;D_1__Cyanobacteria;D_2__Oxyphotobacteria;D_3__Synechococcales;D_4__Cyanobiaceae;D_5__Synechococcus CC9902
Plerogyra	D_0__Bacteria;D_1__Proteobacteria;D_2__Gammaproteobacteria;D_3__Pseudomonadales;D_4__Pseudomonadaceae;D_5__Pseudomonas
Mycedium	D_0__Bacteria;D_1__Proteobacteria;D_2__Gammaproteobacteria;D_3__Pseudomonadales;D_4__Pseudomonadaceae;D_5__Pseudomonas
Platygyra	D_0__Bacteria;D_1__Proteobacteria;D_2__Gammaproteobacteria;D_3__Vibrionales;D_4__Vibrionaceae;D_5__Vibrio
Dendrophyllia	D_0__Bacteria;D_1__Proteobacteria;D_2__Alphaproteobacteria;D_3__Rhodobacterales;D_4__Rhodobacteraceae;__
Eguchipsammia	D_0__Bacteria;D_1__Proteobacteria;D_2__Gammaproteobacteria;D_3__Vibrionales;D_4__Vibrionaceae;D_5__Photobacterium
Acanthastrea	D_0__Bacteria;D_1__Proteobacteria;D_2__Alphaproteobacteria;D_3__Rhizobiales;D_4__Stappiaceae;D_5__Pseudovibrio
Goniopora	D_0__Bacteria;D_1__Proteobacteria;D_2__Gammaproteobacteria;D_3__Pseudomonadales;D_4__Moraxellaceae;D_5__Enhydrobacter
Heteractis	D_0__Bacteria;D_1__Proteobacteria;D_2__Gammaproteobacteria;D_3__Vibrionales;D_4__Vibrionaceae;D_5__Vibrio
Rhodactis	D_0__Bacteria;D_1__Bacteroidetes;D_2__Bacteroidia;D_3__Sphingobacteriales;__;__
Sinularia	D_0__Bacteria;D_1__Cyanobacteria;D_2__Oxyphotobacteria;D_3__Synechococcales;D_4__Cyanobiaceae;D_5__Synechococcus CC9902
Montastraea	D_0__Bacteria;D_1__Proteobacteria;D_2__Alphaproteobacteria;D_3__Sphingomonadales;D_4__Sphingomonadaceae;D_5__Sphingobium
Orbicella	D_0__Bacteria;D_1__Proteobacteria;D_2__Gammaproteobacteria;D_3__Betaproteobacteriales;D_4__Burkholderiaceae;D_5__Aquabacterium
Diploria	D_0__Bacteria;D_1__Proteobacteria;D_2__Gammaproteobacteria;D_3__Pseudomonadales;D_4__Pseudomonadaceae;D_5__Pseudomonas
Scolymia	D_0__Bacteria;__;__;__;__;__
Stephanocoenia	D_0__Bacteria;D_1__Proteobacteria;D_2__Alphaproteobacteria;D_3__Rickettsiales;D_4__Midichloriaceae;D_5__MD3-55
Siderastrea	D_0__Bacteria;D_1__Proteobacteria;D_2__Alphaproteobacteria;D_3__Sphingomonadales;D_4__Sphingomonadaceae;D_5__Sphingobium
Merulina	D_0__Bacteria;D_1__Proteobacteria;D_2__Gammaproteobacteria;D_3__Pseudomonadales;D_4__Pseudomonadaceae;D_5__Pseudomonas
Lithophyllon	D_0__Bacteria;D_1__Proteobacteria;D_2__Alphaproteobacteria;D_3__Sphingomonadales;D_4__Sphingomonadaceae;D_5__Sphingobium
Pectinia	D_0__Bacteria;D_1__Proteobacteria;D_2__Alphaproteobacteria;D_3__Sphingomonadales;D_4__Sphingomonadaceae;__
Leptoria	D_0__Bacteria;D_1__Proteobacteria;D_2__Alphaproteobacteria;D_3__Sphingomonadales;D_4__Sphingomonadaceae;D_5__Sphingobium
Pseudosiderastrea	D_0__Bacteria;D_1__Proteobacteria;D_2__Alphaproteobacteria;D_3__Sphingomonadales;D_4__Sphingomonadaceae;D_5__Sphingobium
Sarcophyton	D_0__Bacteria;D_1__Proteobacteria;D_2__Gammaproteobacteria;D_3__Pseudomonadales;D_4__Pseudomonadaceae;D_5__Pseudomonas
Stichodactyla	D_0__Bacteria;D_1__Proteobacteria;D_2__Gammaproteobacteria;D_3__Pseudomonadales;D_4__Pseudomonadaceae;D_5__Pseudomonas

### Sheet: Table 2b
Supplementary Data Table 2b
Dominant microbial taxa by coral genus. b) Genus-level summary of most abundant (dominant) microbial taxa in coral tissue. Microbial taxonomy is notated as: "D_0" = domain/kingdom, "D_1" = phylum, "D_2" = class, "D_3" = order, "D_4" = family, "D_5" = genus.
host_genus	most_abundant_genus_tissue
Pocillopora	D_0__Bacteria;D_1__Proteobacteria;D_2__Gammaproteobacteria;D_3__Oceanospirillales;D_4__Endozoicomonadaceae;D_5__Endozoicomonas
Stylophora	D_0__Bacteria;D_1__Proteobacteria;D_2__Gammaproteobacteria;D_3__Oceanospirillales;D_4__Endozoicomonadaceae;D_5__Endozoicomonas
Fungid	D_0__Bacteria;D_1__Proteobacteria;D_2__Gammaproteobacteria;D_3__Enterobacteriales;D_4__Enterobacteriaceae;__
Leptastrea	D_0__Archaea;D_1__Thaumarchaeota;D_2__Nitrososphaeria;D_3__Nitrosopumilales;D_4__Nitrosopumilaceae;D_5__uncultured archaeon
Psammocora	D_0__Bacteria;D_1__Proteobacteria;D_2__Gammaproteobacteria;D_3__Oceanospirillales;D_4__Endozoicomonadaceae;D_5__Endozoicomonas
Physogyra	D_0__Bacteria;D_1__Proteobacteria;D_2__Alphaproteobacteria;D_3__Sphingomonadales;D_4__Sphingomonadaceae;D_5__Sphingobium
Diploastrea	D_0__Bacteria;D_1__Proteobacteria;D_2__Alphaproteobacteria;D_3__Rhizobiales;__;__
Caulastraea	D_0__Bacteria;D_1__Proteobacteria;D_2__Alphaproteobacteria;D_3__Rhodospirillales;D_4__Terasakiellaceae;D_5__uncultured
Echinopora	D_0__Bacteria;D_1__Proteobacteria;D_2__Gammaproteobacteria;D_3__Pseudomonadales;D_4__Pseudomonadaceae;D_5__Pseudomonas
Favites	D_0__Bacteria;D_1__Proteobacteria;D_2__Alphaproteobacteria;D_3__Rhodospirillales;D_4__Terasakiellaceae;D_5__uncultured
Echinophyllia	D_0__Bacteria;D_1__Proteobacteria;D_2__Alphaproteobacteria;D_3__Rhizobiales;__;__
Hydnophora	D_0__Bacteria;D_1__Proteobacteria;D_2__Gammaproteobacteria;D_3__Oceanospirillales;D_4__Endozoicomonadaceae;D_5__Endozoicomonas
Lobophyllia	D_0__Bacteria;D_1__Proteobacteria;D_2__Gammaproteobacteria;D_3__Oceanospirillales;D_4__Endozoicomonadaceae;D_5__Endozoicomonas
Turbinaria	D_0__Bacteria;D_1__Proteobacteria;D_2__Alphaproteobacteria;D_3__Rhizobiales;D_4__Stappiaceae;__
Porites	D_0__Bacteria;D_1__Proteobacteria;D_2__Gammaproteobacteria;D_3__Oceanospirillales;D_4__Endozoicomonadaceae;D_5__Endozoicomonas
Pachyseris	D_0__Bacteria;D_1__Proteobacteria;D_2__Gammaproteobacteria;D_3__Betaproteobacteriales;D_4__Burkholderiaceae;D_5__Aquabacterium
Galaxea	D_0__Bacteria;D_1__Proteobacteria;D_2__Alphaproteobacteria;__;__;__
Acropora	D_0__Bacteria;D_1__Proteobacteria;D_2__Gammaproteobacteria;D_3__Pseudomonadales;D_4__Pseudomonadaceae;D_5__Pseudomonas
Isopora	D_0__Bacteria;D_1__Proteobacteria;D_2__Gammaproteobacteria;D_3__Betaproteobacteriales;D_4__Burkholderiaceae;D_5__Aquabacterium
Montipora	D_0__Bacteria;D_1__Proteobacteria;D_2__Gammaproteobacteria;__;__;__
Pavona	D_0__Bacteria;D_1__Proteobacteria;D_2__Gammaproteobacteria;D_3__Pseudomonadales;D_4__Pseudomonadaceae;D_5__Pseudomonas
Heliopora	D_0__Bacteria;D_1__Proteobacteria;D_2__Gammaproteobacteria;__;__;__
Lobophytum	D_0__Bacteria;D_1__Proteobacteria;D_2__Gammaproteobacteria;D_3__Pseudomonadales;D_4__Pseudomonadaceae;D_5__Pseudomonas
Millepora	D_0__Bacteria;D_1__Proteobacteria;D_2__Gammaproteobacteria;__;__;__
Palythoa	D_0__Bacteria;D_1__Proteobacteria;D_2__Gammaproteobacteria;D_3__Oceanospirillales;D_4__Endozoicomonadaceae;D_5__Endozoicomonas
Dipsastraea	D_0__Bacteria;D_1__Proteobacteria;D_2__Alphaproteobacteria;D_3__Rhodospirillales;D_4__Terasakiellaceae;D_5__uncultured
Goniastrea	D_0__Bacteria;D_1__Proteobacteria;D_2__Alphaproteobacteria;D_3__Rhodobacterales;D_4__Rhodobacteraceae;__
Astrea	D_0__Bacteria;D_1__Proteobacteria;D_2__Alphaproteobacteria;D_3__Rhodospirillales;D_4__Terasakiellaceae;D_5__uncultured
Homophyllia	D_0__Bacteria;D_1__Proteobacteria;D_2__Alphaproteobacteria;D_3__Sphingomonadales;D_4__Sphingomonadaceae;D_5__Sphingobium
Alveopora	D_0__Bacteria;D_1__Proteobacteria;D_2__Gammaproteobacteria;D_3__Oceanospirillales;D_4__Endozoicomonadaceae;D_5__Endozoicomonas
Cyphastrea	D_0__Bacteria;D_1__Proteobacteria;D_2__Gammaproteobacteria;D_3__Oceanospirillales;D_4__Endozoicomonadaceae;D_5__Endozoicomonas
Seriatopora	Unassigned;__;__;__;__;__
Tubastraea	D_0__Bacteria;D_1__Proteobacteria;D_2__Alphaproteobacteria;__;__;__
Gardineroseris	D_0__Bacteria;D_1__Proteobacteria;D_2__Alphaproteobacteria;D_3__Rhizobiales;D_4__Beijerinckiaceae;D_5__Methylobacterium
Coscinaraea	D_0__Bacteria;D_1__Proteobacteria;D_2__Gammaproteobacteria;__;__;__
Ctenactis	D_0__Bacteria;D_1__Bacteroidetes;D_2__Bacteroidia;D_3__Bacteroidales;D_4__Rikenellaceae;D_5__Rikenellaceae RC9 gut group
Danafungia	D_0__Bacteria;D_1__Proteobacteria;D_2__Alphaproteobacteria;D_3__Sphingomonadales;D_4__Sphingomonadaceae;D_5__Sphingobium
Podabacia	D_0__Bacteria;D_1__Proteobacteria;D_2__Gammaproteobacteria;__;__;__
Plerogyra	D_0__Bacteria;D_1__Proteobacteria;D_2__Gammaproteobacteria;D_3__Enterobacteriales;D_4__Enterobacteriaceae;D_5__Pantoea
Mycedium	D_0__Bacteria;D_1__Proteobacteria;D_2__Gammaproteobacteria;D_3__Betaproteobacteriales;D_4__Burkholderiaceae;D_5__Aquabacterium
Platygyra	D_0__Bacteria;D_1__Proteobacteria;D_2__Gammaproteobacteria;D_3__Oceanospirillales;D_4__Endozoicomonadaceae;D_5__Endozoicomonas
Dendrophyllia	D_0__Bacteria;D_1__Proteobacteria;D_2__Alphaproteobacteria;D_3__Rhodobacterales;D_4__Rhodobacteraceae;__
Eguchipsammia	D_0__Archaea;D_1__Thaumarchaeota;D_2__Nitrososphaeria;D_3__Nitrosopumilales;D_4__Nitrosopumilaceae;D_5__Candidatus Nitrosopumilus
Acanthastrea	D_0__Bacteria;D_1__Proteobacteria;D_2__Gammaproteobacteria;D_3__Pseudomonadales;D_4__Pseudomonadaceae;D_5__Pseudomonas
Goniopora	D_0__Bacteria;D_1__Proteobacteria;D_2__Gammaproteobacteria;D_3__Pseudomonadales;D_4__Pseudomonadaceae;D_5__Pseudomonas
Aiptasia	D_0__Bacteria;D_1__Proteobacteria;D_2__Alphaproteobacteria;D_3__Rhodobacterales;D_4__Rhodobacteraceae;__
Aurelia	D_0__Bacteria;D_1__Tenericutes;D_2__Mollicutes;D_3__Mycoplasmatales;D_4__Mycoplasmataceae;D_5__Mycoplasma
Macrorhynchia	D_0__Bacteria;__;__;__;__;__
Mnemiopsis	D_0__Bacteria;D_1__Tenericutes;D_2__Mollicutes;D_3__Mycoplasmatales;D_4__Mycoplasmataceae;D_5__Mycoplasma
Rhodactis	D_0__Bacteria;D_1__Proteobacteria;D_2__Alphaproteobacteria;D_3__Rhizobiales;__;__
Sinularia	D_0__Bacteria;D_1__Proteobacteria;D_2__Gammaproteobacteria;D_3__Pseudomonadales;D_4__Pseudomonadaceae;D_5__Pseudomonas
Xenia	D_0__Bacteria;D_1__Proteobacteria;D_2__Gammaproteobacteria;D_3__Oceanospirillales;D_4__Endozoicomonadaceae;D_5__Endozoicomonas
Montastraea	D_0__Bacteria;D_1__Proteobacteria;D_2__Gammaproteobacteria;D_3__Pseudomonadales;D_4__Pseudomonadaceae;D_5__Pseudomonas
Orbicella	D_0__Bacteria;D_1__Proteobacteria;D_2__Gammaproteobacteria;D_3__Pseudomonadales;D_4__Pseudomonadaceae;D_5__Pseudomonas
Diploria	D_0__Bacteria;D_1__Proteobacteria;D_2__Alphaproteobacteria;D_3__Sphingomonadales;D_4__Sphingomonadaceae;D_5__Sphingobium
Scolymia	D_0__Bacteria;__;__;__;__;__
Stephanocoenia	D_0__Bacteria;D_1__Proteobacteria;D_2__Alphaproteobacteria;D_3__Rickettsiales;D_4__Midichloriaceae;D_5__MD3-55
Siderastrea	D_0__Bacteria;D_1__Bacteroidetes;D_2__Bacteroidia;D_3__Bacteroidales;D_4__Bacteroidetes vadinHA17;D_5__uncultured bacterium
Merulina	D_0__Bacteria;D_1__Bacteroidetes;D_2__Bacteroidia;D_3__Flavobacteriales;D_4__Flavobacteriaceae;D_5__Maritimimonas
Leptoria	D_0__Bacteria;D_1__Proteobacteria;D_2__Gammaproteobacteria;D_3__Pseudomonadales;D_4__Pseudomonadaceae;D_5__Pseudomonas
Pseudosiderastrea	D_0__Bacteria;D_1__Proteobacteria;D_2__Gammaproteobacteria;__;__;__
Sarcophyton	D_0__Bacteria;D_1__Proteobacteria;D_2__Gammaproteobacteria;__;__;__

### Sheet: Table 2c
Supplementary Data Table 2c
Dominant microbial taxa by coral genus. b) Genus-level summary of most abundant (dominant) microbial taxa in coral skeleton. Microbial taxonomy is notated as: "D_0" = domain/kingdom, "D_1" = phylum, "D_2" = class, "D_3" = order, "D_4" = family, "D_5" = genus.
host_genus	most_abundant_genus_skeleton
Pocillopora	D_0__Bacteria;D_1__Bacteroidetes;D_2__Bacteroidia;D_3__Cytophagales;D_4__Amoebophilaceae;D_5__Candidatus Amoebophilus
Stylophora	D_0__Bacteria;D_1__Bacteroidetes;D_2__Bacteroidia;D_3__Cytophagales;D_4__Amoebophilaceae;D_5__Candidatus Amoebophilus
Fungid	D_0__Bacteria;D_1__Spirochaetes;D_2__Spirochaetia;D_3__Spirochaetales;D_4__Spirochaetaceae;D_5__Spirochaeta 2
Leptastrea	D_0__Bacteria;D_1__Proteobacteria;D_2__Deltaproteobacteria;D_3__Desulfobacterales;D_4__Desulfobacteraceae;D_5__Desulfobacter
Psammocora	D_0__Bacteria;D_1__Chlamydiae;D_2__Chlamydiae;D_3__Chlamydiales;D_4__cvE6;__
Physogyra	D_0__Bacteria;D_1__Proteobacteria;D_2__Alphaproteobacteria;D_3__Dstr-E11;D_4__uncultured alpha proteobacterium;D_5__uncultured alpha proteobacterium
Diploastrea	D_0__Bacteria;D_1__Chloroflexi;D_2__Chloroflexia;D_3__Chloroflexales;D_4__Chloroflexaceae;D_5__Candidatus Chlorothrix
Caulastraea	D_0__Bacteria;D_1__Proteobacteria;D_2__Alphaproteobacteria;D_3__Rhodospirillales;D_4__Terasakiellaceae;D_5__uncultured
Echinopora	D_0__Bacteria;D_1__Bacteroidetes;D_2__Bacteroidia;D_3__Cytophagales;D_4__Amoebophilaceae;D_5__Candidatus Amoebophilus
Favites	D_0__Bacteria;D_1__Bacteroidetes;D_2__Bacteroidia;D_3__Cytophagales;D_4__Amoebophilaceae;D_5__Candidatus Amoebophilus
Echinophyllia	D_0__Bacteria;D_1__Cyanobacteria;D_2__Oxyphotobacteria;D_3__Nostocales;D_4__Chroococcidiopsaceae;__
Hydnophora	D_0__Bacteria;D_1__Proteobacteria;D_2__Alphaproteobacteria;D_3__Rhodospirillales;D_4__Terasakiellaceae;D_5__uncultured
Lobophyllia	D_0__Bacteria;D_1__Bacteroidetes;D_2__Bacteroidia;D_3__Cytophagales;D_4__Amoebophilaceae;D_5__Candidatus Amoebophilus
Turbinaria	D_0__Bacteria;D_1__Bacteroidetes;D_2__Bacteroidia;D_3__Flavobacteriales;D_4__Weeksellaceae;__
Porites	D_0__Bacteria;D_1__Actinobacteria;D_2__Actinobacteria;D_3__Micrococcales;D_4__Promicromonosporaceae;D_5__Cellulosimicrobium
Pachyseris	D_0__Bacteria;D_1__Proteobacteria;D_2__Gammaproteobacteria;D_3__Pseudomonadales;D_4__Pseudomonadaceae;D_5__Pseudomonas
Galaxea	D_0__Bacteria;D_1__Proteobacteria;D_2__Alphaproteobacteria;__;__;__
Acropora	D_0__Bacteria;D_1__Proteobacteria;D_2__Gammaproteobacteria;D_3__Pseudomonadales;D_4__Pseudomonadaceae;D_5__Pseudomonas
Isopora	D_0__Bacteria;D_1__Proteobacteria;D_2__Alphaproteobacteria;D_3__Rhodobacterales;D_4__Rhodobacteraceae;__
Montipora	D_0__Bacteria;D_1__Proteobacteria;D_2__Deltaproteobacteria;D_3__Myxococcales;D_4__P3OB-42;D_5__uncultured bacterium
Pavona	D_0__Bacteria;D_1__Firmicutes;D_2__Clostridia;D_3__Clostridiales;D_4__Clostridiaceae 4;D_5__Paramaledivibacter
Heliopora	D_0__Bacteria;D_1__Proteobacteria;D_2__Gammaproteobacteria;__;__;__
Lobophytum	D_0__Bacteria;D_1__Spirochaetes;D_2__Spirochaetia;D_3__Spirochaetales;D_4__Spirochaetaceae;D_5__Spirochaeta 2
Millepora	D_0__Bacteria;D_1__Proteobacteria;D_2__Gammaproteobacteria;__;__;__
Palythoa	D_0__Bacteria;D_1__Proteobacteria;D_2__Gammaproteobacteria;D_3__Oceanospirillales;D_4__Endozoicomonadaceae;D_5__Endozoicomonas
Dipsastraea	D_0__Bacteria;D_1__Proteobacteria;D_2__Alphaproteobacteria;D_3__Rhizobiales;D_4__Beijerinckiaceae;__
Goniastrea	D_0__Bacteria;D_1__Proteobacteria;D_2__Alphaproteobacteria;D_3__Rhodobacterales;D_4__Rhodobacteraceae;__
Astrea	Unassigned;__;__;__;__;__
Homophyllia	D_0__Bacteria;D_1__Bacteroidetes;D_2__Bacteroidia;D_3__Cytophagales;D_4__Amoebophilaceae;D_5__Candidatus Amoebophilus
Alveopora	Unassigned;__;__;__;__;__
Cyphastrea	Unassigned;__;__;__;__;__
Seriatopora	D_0__Bacteria;D_1__Proteobacteria;D_2__Alphaproteobacteria;D_3__Rhodobacterales;D_4__Rhodobacteraceae;__
Tubastraea	D_0__Archaea;D_1__Thaumarchaeota;D_2__Nitrososphaeria;D_3__Nitrosopumilales;D_4__Nitrosopumilaceae;D_5__Candidatus Nitrosopumilus
Gardineroseris	D_0__Bacteria;D_1__Bacteroidetes;D_2__Chlorobia;D_3__Chlorobiales;D_4__Chlorobiaceae;D_5__Prosthecochloris
Coscinaraea	D_0__Bacteria;D_1__Proteobacteria;D_2__Gammaproteobacteria;__;__;__
Ctenactis	D_0__Bacteria;D_1__Bacteroidetes;D_2__Bacteroidia;D_3__Bacteroidales;D_4__Rikenellaceae;D_5__Rikenellaceae RC9 gut group
Danafungia	D_0__Bacteria;D_1__Spirochaetes;D_2__Spirochaetia;D_3__Spirochaetales;D_4__Spirochaetaceae;D_5__Spirochaeta 2
Herpolitha	D_0__Bacteria;D_1__Spirochaetes;D_2__Spirochaetia;D_3__Spirochaetales;D_4__Spirochaetaceae;D_5__Spirochaeta 2
Podabacia	D_0__Bacteria;D_1__Proteobacteria;D_2__Gammaproteobacteria;__;__;__
Plerogyra	D_0__Bacteria;D_1__Acidobacteria;D_2__Thermoanaerobaculia;D_3__Thermoanaerobaculales;D_4__Thermoanaerobaculaceae;D_5__Subgroup 10
Mycedium	D_0__Bacteria;D_1__Proteobacteria;D_2__Alphaproteobacteria;D_3__Rhodobacterales;D_4__Rhodobacteraceae;__
Platygyra	D_0__Bacteria;D_1__Bacteroidetes;D_2__Bacteroidia;D_3__Cytophagales;D_4__Amoebophilaceae;D_5__Candidatus Amoebophilus
Oxypora	D_0__Archaea;D_1__Thaumarchaeota;D_2__Nitrososphaeria;D_3__Nitrosopumilales;D_4__Nitrosopumilaceae;D_5__Candidatus Nitrosopumilus
Dendrophyllia	D_0__Bacteria;D_1__Proteobacteria;D_2__Alphaproteobacteria;D_3__Rhodobacterales;D_4__Rhodobacteraceae;__
Eguchipsammia	D_0__Bacteria;D_1__Proteobacteria;D_2__Alphaproteobacteria;D_3__Rhodobacterales;D_4__Rhodobacteraceae;D_5__Ruegeria
Acanthastrea	D_0__Bacteria;D_1__Bacteroidetes;D_2__Chlorobia;D_3__Chlorobiales;D_4__Chlorobiaceae;D_5__Prosthecochloris
Goniopora	D_0__Bacteria;D_1__Proteobacteria;D_2__Gammaproteobacteria;D_3__Pseudomonadales;D_4__Pseudomonadaceae;D_5__Pseudomonas
Montastraea	D_0__Bacteria;D_1__Proteobacteria;D_2__Gammaproteobacteria;D_3__Pseudomonadales;D_4__Pseudomonadaceae;D_5__Pseudomonas
Orbicella	D_0__Bacteria;D_1__Bacteroidetes;D_2__Bacteroidia;D_3__Cytophagales;D_4__Cyclobacteriaceae;D_5__uncultured
Diploria	D_0__Bacteria;D_1__Bacteroidetes;D_2__Bacteroidia;D_3__Cytophagales;__;__
Scolymia	D_0__Bacteria;__;__;__;__;__
Stephanocoenia	D_0__Bacteria;D_1__Proteobacteria;D_2__Alphaproteobacteria;D_3__Rickettsiales;D_4__Midichloriaceae;D_5__MD3-55
Siderastrea	D_0__Bacteria;D_1__Proteobacteria;__;__;__;__
Merulina	D_0__Bacteria;D_1__Bacteroidetes;D_2__Bacteroidia;D_3__Flavobacteriales;D_4__Flavobacteriaceae;__
Leptoria	D_0__Bacteria;D_1__Firmicutes;D_2__Clostridia;D_3__Clostridiales;D_4__Clostridiaceae 4;D_5__Paramaledivibacter
Pseudosiderastrea	D_0__Bacteria;D_1__Proteobacteria;D_2__Gammaproteobacteria;__;__;__
Sarcophyton	D_0__Bacteria;D_1__Proteobacteria;D_2__Gammaproteobacteria;__;__;__
