## Supplementary Data Table 5 for "Evidence for microbially-mediated tradeoffs between growth and defense throughout coral evolution"

### Sheet: Table 5
Supplementary Data Table 5.
PGLS correlations between Endozoicomonas relative abundance and host disease prevalence. Results generated from the PGLS analysis conducted between Endozoicomonas and disease prevalence filtered by samples in the tissue. The x_trait column was always filtered to Endozoicomonas while pec_dis was always run for the y_trait. Samples were filtered to include those only in the tissue compartment. Four…
analysis_label	x_trait	y_trait	R2	p	FDR_q	slope	model_name	best_model	AIC	AICc	delta_AICc	filter_column	filter_value	results_dir	x_trait_slope_95CI	compartment	branch_length_transformation	estimated_parameter	parameter_value	intercept	x_trait_slope_stdev	trait_table
Endozoicomonas_vs_dominance_and_disease	tissue_D_0__Bacteria___D_1__Proteobacteria___D_2__Gammaproteobacteria___D_3__Oceanospirillales___D_4__Endozoicomonadaceae___D_5__Endozoicomonas	perc_dis	0.30196	0.000240218	0.000480436	0.0150391	BM_Lambda	TRUE	223.569	223.893	0	None	None	../output/PIC_results/A5_Endozoicomonas_vs_dominance_and_disease/PIC_tissue_D_0__Bacteria___D_1__Proteobacteria___D_2__Gammaproteobacteria___D_3__Oceanospirillales___D_4__Endozoicomonadaceae___D_5__Endozoicomonas_vs_perc_dis/PGLS_results.tsv	0.00776882626930944 - 0.0223094227323264	tissue	lambda=ML delta=1kappa=1	lambda	lambda : 1e-06 (95% CI NA - 0.271255987848455 )	1.78006	0.00370934	../output/GCMP_trait_table_with_abundances_and_adiv_and_metadata_zeros.tsv
Endozoicomonas_vs_dominance_and_disease	tissue_D_0__Bacteria___D_1__Proteobacteria___D_2__Gammaproteobacteria___D_3__Oceanospirillales___D_4__Endozoicomonadaceae___D_5__Endozoicomonas	perc_dis	0.241546	0.00127953	NA (q values only calculated for best models by AIC)	0.0119941	BM	FALSE	246.599	246.923	23.0302	None	None	../output/PIC_results/A5_Endozoicomonas_vs_dominance_and_disease/PIC_tissue_D_0__Bacteria___D_1__Proteobacteria___D_2__Gammaproteobacteria___D_3__Oceanospirillales___D_4__Endozoicomonadaceae___D_5__Endozoicomonas_vs_perc_dis/PGLS_results.tsv	0.00523641443568262 - 0.0187517297621932	tissue	lambda=1 delta=1kappa=1	None	All parameters fixed	2.43906	0.00344778	../output/GCMP_trait_table_with_abundances_and_adiv_and_metadata_zeros.tsv
Endozoicomonas_vs_dominance_and_disease	tissue_D_0__Bacteria___D_1__Proteobacteria___D_2__Gammaproteobacteria___D_3__Oceanospirillales___D_4__Endozoicomonadaceae___D_5__Endozoicomonas	perc_dis	0.267471	0.000632766	NA (q values only calculated for best models by AIC)	0.0134675	BM_Kappa	FALSE	242.726	243.051	19.1575	None	None	../output/PIC_results/A5_Endozoicomonas_vs_dominance_and_disease/PIC_tissue_D_0__Bacteria___D_1__Proteobacteria___D_2__Gammaproteobacteria___D_3__Oceanospirillales___D_4__Endozoicomonadaceae___D_5__Endozoicomonas_vs_perc_dis/PGLS_results.tsv	0.00638108508209557 - 0.0205538332915471	tissue	lambda=1 delta=1kappa=ML	kappa	kappa : 0.468372104412783 (95% CI NA - 0.997791158040675 )	2.20322	0.0036155	../output/GCMP_trait_table_with_abundances_and_adiv_and_metadata_zeros.tsv
Endozoicomonas_vs_dominance_and_disease	tissue_D_0__Bacteria___D_1__Proteobacteria___D_2__Gammaproteobacteria___D_3__Oceanospirillales___D_4__Endozoicomonadaceae___D_5__Endozoicomonas	perc_dis	0.241546	0.00127953	NA (q values only calculated for best models by AIC)	0.0119941	BM_Delta	FALSE	246.599	246.923	23.0302	None	None	../output/PIC_results/A5_Endozoicomonas_vs_dominance_and_disease/PIC_tissue_D_0__Bacteria___D_1__Proteobacteria___D_2__Gammaproteobacteria___D_3__Oceanospirillales___D_4__Endozoicomonadaceae___D_5__Endozoicomonas_vs_perc_dis/PGLS_results.tsv	0.00523641443568262 - 0.0187517297621932	tissue	lambda=1 delta=MLkappa=1	delta	delta : 1 (95% CI 0.392847285008373 - NA )	2.43906	0.00344778	../output/GCMP_trait_table_with_abundances_and_adiv_and_metadata_zeros.tsv
