## Supplementary Data Table 6 for "Evidence for microbially-mediated tradeoffs between growth and defense throughout coral evolution"

### Sheet: Table 6a
Supplementary Data Table 6a.
PGLS correlations between all dominant microbes and a. host disease prevelence. Results generated from the PGLS analysis conducted between dominant microbial taxa (dominance) and percent disease based on compartment (all, mucus, tissue, or skeleton). Four PGLS models (BM, BM_Lambda, BM_Kappa, BM_Delta) were run where parameters lambda (λ), delta (𝜹), and kappa (κ) were either set to 1 or maximum …
analysis_label	x_trait	y_trait	R2	p	FDR_q	slope	model_name	best_model	AIC	AICc	delta_AICc	filter_column	filter_value	results_dir	x_trait_slope_95CI	compartment	branch_length_transformation	estimated_parameter	parameter_value	intercept	x_trait_slope_stdev	trait_table	tree
alpha_diversity_vs_disease	dominance_tissue	perc_dis	0.267906	0.000625236	0.00750283	16.6615	BM_Lambda	TRUE	225.474	225.799	0	None	None	../output/PIC_results/A1_alpha_diversity_vs_disease/PIC_dominance_tissue_vs_perc_dis/PGLS_results.tsv	7.90418086490031 - 25.4188094554246	tissue	lambda=ML delta=1kappa=1	lambda	lambda : 1e-06 (95% CI NA - 0.277369813805761 )	0.309604	4.46802	../output/GCMP_trait_table_with_abundances_and_adiv_and_metadata_zeros.tsv	../output/huang_roy_genus_tree.newick
alpha_diversity_vs_disease	dominance_skeleton	perc_dis	0.00171243	0.794709	0.866955	1.37336	BM_Lambda	TRUE	248.262	248.569	0	None	None	../output/PIC_results/A1_alpha_diversity_vs_disease/PIC_dominance_skeleton_vs_perc_dis/PGLS_results.tsv	-20.5524	skeleton	lambda=ML delta=1kappa=1	lambda	lambda : 1e-06 (95% CI NA - 0.244883128326734 )	2.93474	5.24297	../output/GCMP_trait_table_with_abundances_and_adiv_and_metadata_zeros.tsv	../output/huang_roy_genus_tree.newick
alpha_diversity_vs_disease	dominance_mucus	perc_dis	0.0337463	0.25651	0.51302	5.78654	BM_Lambda	TRUE	236.3	236.624	0	None	None	../output/PIC_results/A1_alpha_diversity_vs_disease/PIC_dominance_mucus_vs_perc_dis/PGLS_results.tsv	-19.69	mucus	lambda=ML delta=1kappa=1	lambda	lambda : 1e-06 (95% CI NA - 0.301355349590762 )	2.04522	5.02296	../output/GCMP_trait_table_with_abundances_and_adiv_and_metadata_zeros.tsv	../output/huang_roy_genus_tree.newick
alpha_diversity_vs_disease	dominance_all	perc_dis	0.118395	0.0221942	0.133165	14.0819	BM_Lambda	TRUE	252.913	253.206	0	None	None	../output/PIC_results/A1_alpha_diversity_vs_disease/PIC_dominance_all_vs_perc_dis/PGLS_results.tsv	2.46037149100516 - 25.7034482053119	all	lambda=ML delta=1kappa=1	lambda	lambda : 1e-06 (95% CI NA - 0.270416363557044 )	0.765277	5.92936	../output/GCMP_trait_table_with_abundances_and_adiv_and_metadata_zeros.tsv	../output/huang_roy_genus_tree.newick
alpha_diversity_vs_disease	dominance_mucus	perc_dis	0.073241	0.0912144	NA (q values only calculated for best models by AIC)	7.41172	BM_Kappa	FALSE	249.81	250.135	13.5106	None	None	../output/PIC_results/A1_alpha_diversity_vs_disease/PIC_dominance_mucus_vs_perc_dis/PGLS_results.tsv	-16.7656	mucus	lambda=1 delta=1kappa=ML	kappa	kappa : 0.520591555534334 (95% CI NA - NA )	2.10667	4.27694	../output/GCMP_trait_table_with_abundances_and_adiv_and_metadata_zeros.tsv	../output/huang_roy_genus_tree.newick
alpha_diversity_vs_disease	dominance_mucus	perc_dis	0.062992	0.118256	NA (q values only calculated for best models by AIC)	5.46653	BM	FALSE	252.101	252.425	15.8011	None	None	../output/PIC_results/A1_alpha_diversity_vs_disease/PIC_dominance_mucus_vs_perc_dis/PGLS_results.tsv	-13.4071	mucus	lambda=1 delta=1kappa=1	None	All parameters fixed	2.58819	3.42018	../output/GCMP_trait_table_with_abundances_and_adiv_and_metadata_zeros.tsv	../output/huang_roy_genus_tree.newick
alpha_diversity_vs_disease	dominance_all	perc_dis	0.127064	0.017548	NA (q values only calculated for best models by AIC)	12.3085	BM_Kappa	FALSE	268.336	268.628	15.4224	None	None	../output/PIC_results/A1_alpha_diversity_vs_disease/PIC_dominance_all_vs_perc_dis/PGLS_results.tsv	2.55146991451955 - 22.0654318279732	all	lambda=1 delta=1kappa=ML	kappa	kappa : 0.573136618960674 (95% CI 0.0551101395184736 - NA )	1.27016	4.97805	../output/GCMP_trait_table_with_abundances_and_adiv_and_metadata_zeros.tsv	../output/huang_roy_genus_tree.newick
alpha_diversity_vs_disease	dominance_skeleton	perc_dis	7.20651e-05	0.957448	NA (q values only calculated for best models by AIC)	0.222109	BM	FALSE	265.928	266.236	17.6663	None	None	../output/PIC_results/A1_alpha_diversity_vs_disease/PIC_dominance_skeleton_vs_perc_dis/PGLS_results.tsv	-16.2161	skeleton	lambda=1 delta=1kappa=1	None	All parameters fixed	3.59581	4.13675	../output/GCMP_trait_table_with_abundances_and_adiv_and_metadata_zeros.tsv	../output/huang_roy_genus_tree.newick
alpha_diversity_vs_disease	dominance_skeleton	perc_dis	0.000539266	0.883942	NA (q values only calculated for best models by AIC)	0.676461	BM_Kappa	FALSE	264.297	264.604	16.035	None	None	../output/PIC_results/A1_alpha_diversity_vs_disease/PIC_dominance_skeleton_vs_perc_dis/PGLS_results.tsv	-18.0501	skeleton	lambda=1 delta=1kappa=ML	kappa	kappa : 0.608051673706598 (95% CI 0.0354058978208583 - NA )	3.48975	4.60463	../output/GCMP_trait_table_with_abundances_and_adiv_and_metadata_zeros.tsv	../output/huang_roy_genus_tree.newick
alpha_diversity_vs_disease	dominance_tissue	perc_dis	0.161758	0.0100914	NA (q values only calculated for best models by AIC)	11.4694	BM_Delta	FALSE	250.6	250.924	25.1259	None	None	../output/PIC_results/A1_alpha_diversity_vs_disease/PIC_dominance_tissue_vs_perc_dis/PGLS_results.tsv	3.16787882870977 - 19.7708277298297	tissue	lambda=1 delta=MLkappa=1	delta	delta : 1 (95% CI 0.39912567058736 - NA )	1.38266	4.23545	../output/GCMP_trait_table_with_abundances_and_adiv_and_metadata_zeros.tsv	../output/huang_roy_genus_tree.newick
alpha_diversity_vs_disease	dominance_all	perc_dis	0.111154	0.026998	NA (q values only calculated for best models by AIC)	9.53732	BM	FALSE	270.486	270.779	17.5729	None	None	../output/PIC_results/A1_alpha_diversity_vs_disease/PIC_dominance_all_vs_perc_dis/PGLS_results.tsv	1.3807377057156 - 17.6939115768178	all	lambda=1 delta=1kappa=1	None	All parameters fixed	1.93543	4.16152	../output/GCMP_trait_table_with_abundances_and_adiv_and_metadata_zeros.tsv	../output/huang_roy_genus_tree.newick
alpha_diversity_vs_disease	dominance_mucus	perc_dis	0.062992	0.118256	NA (q values only calculated for best models by AIC)	5.46653	BM_Delta	FALSE	252.101	252.425	15.8011	None	None	../output/PIC_results/A1_alpha_diversity_vs_disease/PIC_dominance_mucus_vs_perc_dis/PGLS_results.tsv	-13.4071	mucus	lambda=1 delta=MLkappa=1	delta	delta : 1 (95% CI 0.378213185377572 - NA )	2.58819	3.42018	../output/GCMP_trait_table_with_abundances_and_adiv_and_metadata_zeros.tsv	../output/huang_roy_genus_tree.newick
alpha_diversity_vs_disease	dominance_tissue	perc_dis	0.161758	0.0100914	NA (q values only calculated for best models by AIC)	11.4694	BM	FALSE	250.6	250.924	25.1259	None	None	../output/PIC_results/A1_alpha_diversity_vs_disease/PIC_dominance_tissue_vs_perc_dis/PGLS_results.tsv	3.16787882870977 - 19.7708277298297	tissue	lambda=1 delta=1kappa=1	None	All parameters fixed	1.38266	4.23545	../output/GCMP_trait_table_with_abundances_and_adiv_and_metadata_zeros.tsv	../output/huang_roy_genus_tree.newick
alpha_diversity_vs_disease	dominance_all	perc_dis	0.111154	0.026998	NA (q values only calculated for best models by AIC)	9.53732	BM_Delta	FALSE	270.486	270.779	17.5729	None	None	../output/PIC_results/A1_alpha_diversity_vs_disease/PIC_dominance_all_vs_perc_dis/PGLS_results.tsv	1.3807377057156 - 17.6939115768178	all	lambda=1 delta=MLkappa=1	delta	delta : 1 (95% CI 0.383717267525458 - NA )	1.93543	4.16152	../output/GCMP_trait_table_with_abundances_and_adiv_and_metadata_zeros.tsv	../output/huang_roy_genus_tree.newick
alpha_diversity_vs_disease	dominance_tissue	perc_dis	0.245407	0.00115352	NA (q values only calculated for best models by AIC)	15.9811	BM_Kappa	FALSE	244.24	244.565	18.7661	None	None	../output/PIC_results/A1_alpha_diversity_vs_disease/PIC_dominance_tissue_vs_perc_dis/PGLS_results.tsv	7.07097952061582 - 24.8912913173623	tissue	lambda=1 delta=1kappa=ML	kappa	kappa : 0.33659168555637 (95% CI NA - 0.843927800421344 )	0.0641082	4.546	../output/GCMP_trait_table_with_abundances_and_adiv_and_metadata_zeros.tsv	../output/huang_roy_genus_tree.newick
alpha_diversity_vs_disease	dominance_skeleton	perc_dis	7.20651e-05	0.957448	NA (q values only calculated for best models by AIC)	0.222109	BM_Delta	FALSE	265.928	266.236	17.6663	None	None	../output/PIC_results/A1_alpha_diversity_vs_disease/PIC_dominance_skeleton_vs_perc_dis/PGLS_results.tsv	-16.2161	skeleton	lambda=1 delta=MLkappa=1	delta	delta : 1 (95% CI 0.383277639601734 - NA )	3.59581	4.13675	../output/GCMP_trait_table_with_abundances_and_adiv_and_metadata_zeros.tsv	../output/huang_roy_genus_tree.newick

### Sheet: Table 6b
Supplementary Data Table 6b.
PGLS correlations between all dominant microbes and b. host growth rate. Results generated from the PGLS analysis conducted between alpha diversity and percent disease. The alpha diversity traits (x_trait) could be observed features, gini index or dominance based on compartment (all, mucus, tissue, or skeleton). Four PGLS models (BM, BM_Lambda, BM_Kappa, BM_Delta) were run where parameters lambda…
analysis_label	x_trait	y_trait	R2	p	FDR_q	slope	model_name	best_model	AIC	AICc	delta_AICc	filter_column	filter_value	results_dir	x_trait_slope_95CI	compartment	branch_length_transformation	estimated_parameter	parameter_value	intercept	x_trait_slope_stdev	trait_table	tree
alpha_diversity_vs_disease	observed_features_all	perc_dis	0.00426568	0.673602	0.866955	-0.00370323	BM_Lambda	TRUE	258.27	258.563	0	None	None	../output/PIC_results/A1_alpha_diversity_vs_disease/PIC_observed_features_all_vs_perc_dis/PGLS_results.tsv	-0.0342231	all	lambda=ML delta=1kappa=1	lambda	lambda : 1e-06 (95% CI NA - 0.244444540544028 )	3.60474	0.00873039	../output/GCMP_trait_table_with_abundances_and_adiv_and_metadata_zeros.tsv	../output/huang_roy_genus_tree.newick
alpha_diversity_vs_disease	gini_index_mucus	perc_dis	0.0672493	0.106119	0.424477	12.5833	BM_Lambda	TRUE	234.888	235.213	0	None	None	../output/PIC_results/A1_alpha_diversity_vs_disease/PIC_gini_index_mucus_vs_perc_dis/PGLS_results.tsv	-29.8009	mucus	lambda=ML delta=1kappa=1	lambda	lambda : 1e-06 (95% CI NA - 0.243692382427815 )	-7.95229	7.60226	../output/GCMP_trait_table_with_abundances_and_adiv_and_metadata_zeros.tsv	../output/huang_roy_genus_tree.newick
alpha_diversity_vs_disease	dominance_tissue	perc_dis	0.267906	0.000625236	0.00750283	16.6615	BM_Lambda	TRUE	225.474	225.799	0	None	None	../output/PIC_results/A1_alpha_diversity_vs_disease/PIC_dominance_tissue_vs_perc_dis/PGLS_results.tsv	7.90418086490031 - 25.4188094554246	tissue	lambda=ML delta=1kappa=1	lambda	lambda : 1e-06 (95% CI NA - 0.277369813805761 )	0.309604	4.46802	../output/GCMP_trait_table_with_abundances_and_adiv_and_metadata_zeros.tsv	../output/huang_roy_genus_tree.newick
alpha_diversity_vs_disease	dominance_skeleton	perc_dis	0.00171243	0.794709	0.866955	1.37336	BM_Lambda	TRUE	248.262	248.569	0	None	None	../output/PIC_results/A1_alpha_diversity_vs_disease/PIC_dominance_skeleton_vs_perc_dis/PGLS_results.tsv	-20.5524	skeleton	lambda=ML delta=1kappa=1	lambda	lambda : 1e-06 (95% CI NA - 0.244883128326734 )	2.93474	5.24297	../output/GCMP_trait_table_with_abundances_and_adiv_and_metadata_zeros.tsv	../output/huang_roy_genus_tree.newick
alpha_diversity_vs_disease	observed_features_tissue	perc_dis	0.00305781	0.734684	0.866955	0.00257924	BM_Lambda	TRUE	237.826	238.15	0	None	None	../output/PIC_results/A1_alpha_diversity_vs_disease/PIC_observed_features_tissue_vs_perc_dis/PGLS_results.tsv	-0.0296153	tissue	lambda=ML delta=1kappa=1	lambda	lambda : 1e-06 (95% CI NA - 0.240949828222544 )	2.83741	0.00755491	../output/GCMP_trait_table_with_abundances_and_adiv_and_metadata_zeros.tsv	../output/huang_roy_genus_tree.newick
alpha_diversity_vs_disease	gini_index_tissue	perc_dis	0.000688782	0.87229	0.87229	1.17342	BM_Lambda	TRUE	237.92	238.245	0	None	None	../output/PIC_results/A1_alpha_diversity_vs_disease/PIC_gini_index_tissue_vs_perc_dis/PGLS_results.tsv	-28.4222	tissue	lambda=ML delta=1kappa=1	lambda	lambda : 1e-06 (95% CI NA - 0.236307502967153 )	2.20791	7.25056	../output/GCMP_trait_table_with_abundances_and_adiv_and_metadata_zeros.tsv	../output/huang_roy_genus_tree.newick
alpha_diversity_vs_disease	observed_features_mucus	perc_dis	0.0264061	0.316428	0.542448	-0.0135666	BM_Lambda	TRUE	236.602	236.927	0	None	None	../output/PIC_results/A1_alpha_diversity_vs_disease/PIC_observed_features_mucus_vs_perc_dis/PGLS_results.tsv	-0.0523846	mucus	lambda=ML delta=1kappa=1	lambda	lambda : 1e-06 (95% CI NA - 0.301833113389224 )	4.43356	0.0133634	../output/GCMP_trait_table_with_abundances_and_adiv_and_metadata_zeros.tsv	../output/huang_roy_genus_tree.newick
alpha_diversity_vs_disease	observed_features_skeleton	perc_dis	0.0046732	0.667077	0.866955	-0.00340993	BM_Lambda	TRUE	248.137	248.445	0	None	None	../output/PIC_results/A1_alpha_diversity_vs_disease/PIC_observed_features_skeleton_vs_perc_dis/PGLS_results.tsv	-0.0308445	skeleton	lambda=ML delta=1kappa=1	lambda	lambda : 1e-06 (95% CI NA - 0.238060846211266 )	3.70199	0.00786849	../output/GCMP_trait_table_with_abundances_and_adiv_and_metadata_zeros.tsv	../output/huang_roy_genus_tree.newick
alpha_diversity_vs_disease	gini_index_all	perc_dis	0.0350849	0.223409	0.51302	9.03111	BM_Lambda	TRUE	256.886	257.179	0	None	None	../output/PIC_results/A1_alpha_diversity_vs_disease/PIC_gini_index_all_vs_perc_dis/PGLS_results.tsv	-28.6475	all	lambda=ML delta=1kappa=1	lambda	lambda : 1e-06 (95% CI NA - 0.217683123298543 )	-5.34842	7.30804	../output/GCMP_trait_table_with_abundances_and_adiv_and_metadata_zeros.tsv	../output/huang_roy_genus_tree.newick
alpha_diversity_vs_disease	dominance_mucus	perc_dis	0.0337463	0.25651	0.51302	5.78654	BM_Lambda	TRUE	236.3	236.624	0	None	None	../output/PIC_results/A1_alpha_diversity_vs_disease/PIC_dominance_mucus_vs_perc_dis/PGLS_results.tsv	-19.69	mucus	lambda=ML delta=1kappa=1	lambda	lambda : 1e-06 (95% CI NA - 0.301355349590762 )	2.04522	5.02296	../output/GCMP_trait_table_with_abundances_and_adiv_and_metadata_zeros.tsv	../output/huang_roy_genus_tree.newick
alpha_diversity_vs_disease	gini_index_skeleton	perc_dis	0.0322757	0.254933	0.51302	7.46631	BM_Lambda	TRUE	246.956	247.263	0	None	None	../output/PIC_results/A1_alpha_diversity_vs_disease/PIC_gini_index_skeleton_vs_perc_dis/PGLS_results.tsv	-25.3396	skeleton	lambda=ML delta=1kappa=1	lambda	lambda : 1e-06 (95% CI NA - 0.228376065459091 )	-3.44284	6.46419	../output/GCMP_trait_table_with_abundances_and_adiv_and_metadata_zeros.tsv	../output/huang_roy_genus_tree.newick
alpha_diversity_vs_disease	dominance_all	perc_dis	0.118395	0.0221942	0.133165	14.0819	BM_Lambda	TRUE	252.913	253.206	0	None	None	../output/PIC_results/A1_alpha_diversity_vs_disease/PIC_dominance_all_vs_perc_dis/PGLS_results.tsv	2.46037149100516 - 25.7034482053119	all	lambda=ML delta=1kappa=1	lambda	lambda : 1e-06 (95% CI NA - 0.270416363557044 )	0.765277	5.92936	../output/GCMP_trait_table_with_abundances_and_adiv_and_metadata_zeros.tsv	../output/huang_roy_genus_tree.newick
alpha_diversity_vs_disease	observed_features_all	perc_dis	0.00314986	0.717464	NA (q values only calculated for best models by AIC)	0.003603	BM_Kappa	FALSE	274.09	274.383	15.8201	None	None	../output/PIC_results/A1_alpha_diversity_vs_disease/PIC_observed_features_all_vs_perc_dis/PGLS_results.tsv	-0.0387699	all	lambda=1 delta=1kappa=ML	kappa	kappa : 0.6362088675198 (95% CI 0.0910829421675218 - NA )	3.00689	0.00989028	../output/GCMP_trait_table_with_abundances_and_adiv_and_metadata_zeros.tsv	../output/huang_roy_genus_tree.newick
alpha_diversity_vs_disease	observed_features_tissue	perc_dis	0.0411498	0.209341	NA (q values only calculated for best models by AIC)	0.0100931	BM_Delta	FALSE	255.977	256.302	18.1517	None	None	../output/PIC_results/A1_alpha_diversity_vs_disease/PIC_observed_features_tissue_vs_perc_dis/PGLS_results.tsv	-0.0309821	tissue	lambda=1 delta=MLkappa=1	delta	delta : 1 (95% CI 0.380911833346047 - NA )	1.95066	0.0079036	../output/GCMP_trait_table_with_abundances_and_adiv_and_metadata_zeros.tsv	../output/huang_roy_genus_tree.newick
alpha_diversity_vs_disease	gini_index_all	perc_dis	0.00228931	0.757764	NA (q values only calculated for best models by AIC)	2.1761	BM_Kappa	FALSE	274.122	274.414	17.2351	None	None	../output/PIC_results/A1_alpha_diversity_vs_disease/PIC_gini_index_all_vs_perc_dis/PGLS_results.tsv	-27.4783	all	lambda=1 delta=1kappa=ML	kappa	kappa : 0.658819893843684 (95% CI 0.117118543591611 - NA )	1.47543	7.00978	../output/GCMP_trait_table_with_abundances_and_adiv_and_metadata_zeros.tsv	../output/huang_roy_genus_tree.newick
alpha_diversity_vs_disease	dominance_mucus	perc_dis	0.073241	0.0912144	NA (q values only calculated for best models by AIC)	7.41172	BM_Kappa	FALSE	249.81	250.135	13.5106	None	None	../output/PIC_results/A1_alpha_diversity_vs_disease/PIC_dominance_mucus_vs_perc_dis/PGLS_results.tsv	-16.7656	mucus	lambda=1 delta=1kappa=ML	kappa	kappa : 0.520591555534334 (95% CI NA - NA )	2.10667	4.27694	../output/GCMP_trait_table_with_abundances_and_adiv_and_metadata_zeros.tsv	../output/huang_roy_genus_tree.newick
alpha_diversity_vs_disease	gini_index_tissue	perc_dis	0.00404311	0.69669	NA (q values only calculated for best models by AIC)	-1.46962	BM	FALSE	257.496	257.82	19.5755	None	None	../output/PIC_results/A1_alpha_diversity_vs_disease/PIC_gini_index_tissue_vs_perc_dis/PGLS_results.tsv	-14.6677	tissue	lambda=1 delta=1kappa=1	None	All parameters fixed	4.95924	3.74175	../output/GCMP_trait_table_with_abundances_and_adiv_and_metadata_zeros.tsv	../output/huang_roy_genus_tree.newick
alpha_diversity_vs_disease	observed_features_all	perc_dis	0.000105054	0.947352	NA (q values only calculated for best models by AIC)	0.00060976	BM	FALSE	275.666	275.959	17.3965	None	None	../output/PIC_results/A1_alpha_diversity_vs_disease/PIC_observed_features_all_vs_perc_dis/PGLS_results.tsv	-0.0359825	all	lambda=1 delta=1kappa=1	None	All parameters fixed	3.50051	0.00917922	../output/GCMP_trait_table_with_abundances_and_adiv_and_metadata_zeros.tsv	../output/huang_roy_genus_tree.newick
alpha_diversity_vs_disease	gini_index_all	perc_dis	0.00242258	0.751031	NA (q values only calculated for best models by AIC)	2.04389	BM_Delta	FALSE	275.564	275.857	18.6778	None	None	../output/PIC_results/A1_alpha_diversity_vs_disease/PIC_gini_index_all_vs_perc_dis/PGLS_results.tsv	-25.0873	all	lambda=1 delta=MLkappa=1	delta	delta : 1 (95% CI 0.385389307069562 - NA )	1.64833	6.39982	../output/GCMP_trait_table_with_abundances_and_adiv_and_metadata_zeros.tsv	../output/huang_roy_genus_tree.newick
alpha_diversity_vs_disease	gini_index_skeleton	perc_dis	0.0012347	0.825156	NA (q values only calculated for best models by AIC)	1.2855	BM_Delta	FALSE	265.879	266.187	18.9233	None	None	../output/PIC_results/A1_alpha_diversity_vs_disease/PIC_gini_index_skeleton_vs_perc_dis/PGLS_results.tsv	-22.661	skeleton	lambda=1 delta=MLkappa=1	delta	delta : 1 (95% CI 0.38410877550706 - NA )	2.48832	5.78088	../output/GCMP_trait_table_with_abundances_and_adiv_and_metadata_zeros.tsv	../output/huang_roy_genus_tree.newick
alpha_diversity_vs_disease	dominance_mucus	perc_dis	0.062992	0.118256	NA (q values only calculated for best models by AIC)	5.46653	BM	FALSE	252.101	252.425	15.8011	None	None	../output/PIC_results/A1_alpha_diversity_vs_disease/PIC_dominance_mucus_vs_perc_dis/PGLS_results.tsv	-13.4071	mucus	lambda=1 delta=1kappa=1	None	All parameters fixed	2.58819	3.42018	../output/GCMP_trait_table_with_abundances_and_adiv_and_metadata_zeros.tsv	../output/huang_roy_genus_tree.newick
alpha_diversity_vs_disease	dominance_all	perc_dis	0.127064	0.017548	NA (q values only calculated for best models by AIC)	12.3085	BM_Kappa	FALSE	268.336	268.628	15.4224	None	None	../output/PIC_results/A1_alpha_diversity_vs_disease/PIC_dominance_all_vs_perc_dis/PGLS_results.tsv	2.55146991451955 - 22.0654318279732	all	lambda=1 delta=1kappa=ML	kappa	kappa : 0.573136618960674 (95% CI 0.0551101395184736 - NA )	1.27016	4.97805	../output/GCMP_trait_table_with_abundances_and_adiv_and_metadata_zeros.tsv	../output/huang_roy_genus_tree.newick
alpha_diversity_vs_disease	observed_features_skeleton	perc_dis	0.00603081	0.624959	NA (q values only calculated for best models by AIC)	0.0036315	BM	FALSE	265.677	265.985	17.54	None	None	../output/PIC_results/A1_alpha_diversity_vs_disease/PIC_observed_features_skeleton_vs_perc_dis/PGLS_results.tsv	-0.0288962	skeleton	lambda=1 delta=1kappa=1	None	All parameters fixed	3.02839	0.00737148	../output/GCMP_trait_table_with_abundances_and_adiv_and_metadata_zeros.tsv	../output/huang_roy_genus_tree.newick
alpha_diversity_vs_disease	gini_index_tissue	perc_dis	0.00743796	0.596706	NA (q values only calculated for best models by AIC)	-3.19612	BM_Kappa	FALSE	254.857	255.181	16.9363	None	None	../output/PIC_results/A1_alpha_diversity_vs_disease/PIC_gini_index_tissue_vs_perc_dis/PGLS_results.tsv	-23.4785	tissue	lambda=1 delta=1kappa=ML	kappa	kappa : 0.506675275850199 (95% CI NA - NA )	6.47773	5.9894	../output/GCMP_trait_table_with_abundances_and_adiv_and_metadata_zeros.tsv	../output/huang_roy_genus_tree.newick
alpha_diversity_vs_disease	observed_features_mucus	perc_dis	0.0181931	0.406642	NA (q values only calculated for best models by AIC)	-0.00857552	BM_Delta	FALSE	253.969	254.293	17.3665	None	None	../output/PIC_results/A1_alpha_diversity_vs_disease/PIC_observed_features_mucus_vs_perc_dis/PGLS_results.tsv	-0.0400603	mucus	lambda=1 delta=MLkappa=1	delta	delta : 1 (95% CI 0.381512985300476 - NA )	4.56933	0.0102195	../output/GCMP_trait_table_with_abundances_and_adiv_and_metadata_zeros.tsv	../output/huang_roy_genus_tree.newick
alpha_diversity_vs_disease	gini_index_mucus	perc_dis	0.0316936	0.271748	NA (q values only calculated for best models by AIC)	8.26772	BM_Delta	FALSE	253.415	253.739	18.5269	None	None	../output/PIC_results/A1_alpha_diversity_vs_disease/PIC_gini_index_mucus_vs_perc_dis/PGLS_results.tsv	-29.0603	mucus	lambda=1 delta=MLkappa=1	delta	delta : 1 (95% CI 0.384136006562489 - NA )	-3.80142	7.41335	../output/GCMP_trait_table_with_abundances_and_adiv_and_metadata_zeros.tsv	../output/huang_roy_genus_tree.newick
alpha_diversity_vs_disease	dominance_skeleton	perc_dis	7.20651e-05	0.957448	NA (q values only calculated for best models by AIC)	0.222109	BM	FALSE	265.928	266.236	17.6663	None	None	../output/PIC_results/A1_alpha_diversity_vs_disease/PIC_dominance_skeleton_vs_perc_dis/PGLS_results.tsv	-16.2161	skeleton	lambda=1 delta=1kappa=1	None	All parameters fixed	3.59581	4.13675	../output/GCMP_trait_table_with_abundances_and_adiv_and_metadata_zeros.tsv	../output/huang_roy_genus_tree.newick
alpha_diversity_vs_disease	dominance_skeleton	perc_dis	0.000539266	0.883942	NA (q values only calculated for best models by AIC)	0.676461	BM_Kappa	FALSE	264.297	264.604	16.035	None	None	../output/PIC_results/A1_alpha_diversity_vs_disease/PIC_dominance_skeleton_vs_perc_dis/PGLS_results.tsv	-18.0501	skeleton	lambda=1 delta=1kappa=ML	kappa	kappa : 0.608051673706598 (95% CI 0.0354058978208583 - NA )	3.48975	4.60463	../output/GCMP_trait_table_with_abundances_and_adiv_and_metadata_zeros.tsv	../output/huang_roy_genus_tree.newick
alpha_diversity_vs_disease	gini_index_all	perc_dis	0.00242258	0.751031	NA (q values only calculated for best models by AIC)	2.04389	BM	FALSE	275.564	275.857	18.6778	None	None	../output/PIC_results/A1_alpha_diversity_vs_disease/PIC_gini_index_all_vs_perc_dis/PGLS_results.tsv	-25.0873	all	lambda=1 delta=1kappa=1	None	All parameters fixed	1.64833	6.39982	../output/GCMP_trait_table_with_abundances_and_adiv_and_metadata_zeros.tsv	../output/huang_roy_genus_tree.newick
alpha_diversity_vs_disease	gini_index_skeleton	perc_dis	0.00240931	0.757556	NA (q values only calculated for best models by AIC)	1.95892	BM_Kappa	FALSE	264.218	264.526	17.2627	None	None	../output/PIC_results/A1_alpha_diversity_vs_disease/PIC_gini_index_skeleton_vs_perc_dis/PGLS_results.tsv	-24.706	skeleton	lambda=1 delta=1kappa=ML	kappa	kappa : 0.604796903382693 (95% CI 0.0325150722404553 - NA )	1.84989	6.30255	../output/GCMP_trait_table_with_abundances_and_adiv_and_metadata_zeros.tsv	../output/huang_roy_genus_tree.newick
alpha_diversity_vs_disease	dominance_tissue	perc_dis	0.161758	0.0100914	NA (q values only calculated for best models by AIC)	11.4694	BM_Delta	FALSE	250.6	250.924	25.1259	None	None	../output/PIC_results/A1_alpha_diversity_vs_disease/PIC_dominance_tissue_vs_perc_dis/PGLS_results.tsv	3.16787882870977 - 19.7708277298297	tissue	lambda=1 delta=MLkappa=1	delta	delta : 1 (95% CI 0.39912567058736 - NA )	1.38266	4.23545	../output/GCMP_trait_table_with_abundances_and_adiv_and_metadata_zeros.tsv	../output/huang_roy_genus_tree.newick
alpha_diversity_vs_disease	dominance_all	perc_dis	0.111154	0.026998	NA (q values only calculated for best models by AIC)	9.53732	BM	FALSE	270.486	270.779	17.5729	None	None	../output/PIC_results/A1_alpha_diversity_vs_disease/PIC_dominance_all_vs_perc_dis/PGLS_results.tsv	1.3807377057156 - 17.6939115768178	all	lambda=1 delta=1kappa=1	None	All parameters fixed	1.93543	4.16152	../output/GCMP_trait_table_with_abundances_and_adiv_and_metadata_zeros.tsv	../output/huang_roy_genus_tree.newick
alpha_diversity_vs_disease	dominance_mucus	perc_dis	0.062992	0.118256	NA (q values only calculated for best models by AIC)	5.46653	BM_Delta	FALSE	252.101	252.425	15.8011	None	None	../output/PIC_results/A1_alpha_diversity_vs_disease/PIC_dominance_mucus_vs_perc_dis/PGLS_results.tsv	-13.4071	mucus	lambda=1 delta=MLkappa=1	delta	delta : 1 (95% CI 0.378213185377572 - NA )	2.58819	3.42018	../output/GCMP_trait_table_with_abundances_and_adiv_and_metadata_zeros.tsv	../output/huang_roy_genus_tree.newick
alpha_diversity_vs_disease	observed_features_mucus	perc_dis	0.0188444	0.398289	NA (q values only calculated for best models by AIC)	-0.0118086	BM_Kappa	FALSE	252.061	252.385	15.4581	None	None	../output/PIC_results/A1_alpha_diversity_vs_disease/PIC_observed_features_mucus_vs_perc_dis/PGLS_results.tsv	-0.0541837	mucus	lambda=1 delta=1kappa=ML	kappa	kappa : 0.588122845442969 (95% CI 0.022023513442985 - NA )	4.88471	0.0138224	../output/GCMP_trait_table_with_abundances_and_adiv_and_metadata_zeros.tsv	../output/huang_roy_genus_tree.newick
alpha_diversity_vs_disease	gini_index_tissue	perc_dis	0.00404311	0.69669	NA (q values only calculated for best models by AIC)	-1.46962	BM_Delta	FALSE	257.496	257.82	19.5755	None	None	../output/PIC_results/A1_alpha_diversity_vs_disease/PIC_gini_index_tissue_vs_perc_dis/PGLS_results.tsv	-14.6677	tissue	lambda=1 delta=MLkappa=1	delta	delta : 1 (95% CI 0.386835858641176 - NA )	4.95924	3.74175	../output/GCMP_trait_table_with_abundances_and_adiv_and_metadata_zeros.tsv	../output/huang_roy_genus_tree.newick
alpha_diversity_vs_disease	observed_features_mucus	perc_dis	0.0181931	0.406642	NA (q values only calculated for best models by AIC)	-0.00857552	BM	FALSE	253.969	254.293	17.3665	None	None	../output/PIC_results/A1_alpha_diversity_vs_disease/PIC_observed_features_mucus_vs_perc_dis/PGLS_results.tsv	-0.0400603	mucus	lambda=1 delta=1kappa=1	None	All parameters fixed	4.56933	0.0102195	../output/GCMP_trait_table_with_abundances_and_adiv_and_metadata_zeros.tsv	../output/huang_roy_genus_tree.newick
alpha_diversity_vs_disease	observed_features_tissue	perc_dis	0.0532871	0.151828	NA (q values only calculated for best models by AIC)	0.0124512	BM_Kappa	FALSE	252.975	253.3	15.1497	None	None	../output/PIC_results/A1_alpha_diversity_vs_disease/PIC_observed_features_tissue_vs_perc_dis/PGLS_results.tsv	-0.0333737	tissue	lambda=1 delta=1kappa=ML	kappa	kappa : 0.481357145805482 (95% CI NA - NA )	1.60195	0.00851371	../output/GCMP_trait_table_with_abundances_and_adiv_and_metadata_zeros.tsv	../output/huang_roy_genus_tree.newick
alpha_diversity_vs_disease	dominance_tissue	perc_dis	0.161758	0.0100914	NA (q values only calculated for best models by AIC)	11.4694	BM	FALSE	250.6	250.924	25.1259	None	None	../output/PIC_results/A1_alpha_diversity_vs_disease/PIC_dominance_tissue_vs_perc_dis/PGLS_results.tsv	3.16787882870977 - 19.7708277298297	tissue	lambda=1 delta=1kappa=1	None	All parameters fixed	1.38266	4.23545	../output/GCMP_trait_table_with_abundances_and_adiv_and_metadata_zeros.tsv	../output/huang_roy_genus_tree.newick
alpha_diversity_vs_disease	observed_features_skeleton	perc_dis	0.00603081	0.624959	NA (q values only calculated for best models by AIC)	0.0036315	BM_Delta	FALSE	265.677	265.985	17.54	None	None	../output/PIC_results/A1_alpha_diversity_vs_disease/PIC_observed_features_skeleton_vs_perc_dis/PGLS_results.tsv	-0.0288962	skeleton	lambda=1 delta=MLkappa=1	delta	delta : 1 (95% CI 0.381463976811953 - NA )	3.02839	0.00737148	../output/GCMP_trait_table_with_abundances_and_adiv_and_metadata_zeros.tsv	../output/huang_roy_genus_tree.newick
alpha_diversity_vs_disease	dominance_all	perc_dis	0.111154	0.026998	NA (q values only calculated for best models by AIC)	9.53732	BM_Delta	FALSE	270.486	270.779	17.5729	None	None	../output/PIC_results/A1_alpha_diversity_vs_disease/PIC_dominance_all_vs_perc_dis/PGLS_results.tsv	1.3807377057156 - 17.6939115768178	all	lambda=1 delta=MLkappa=1	delta	delta : 1 (95% CI 0.383717267525458 - NA )	1.93543	4.16152	../output/GCMP_trait_table_with_abundances_and_adiv_and_metadata_zeros.tsv	../output/huang_roy_genus_tree.newick
alpha_diversity_vs_disease	gini_index_mucus	perc_dis	0.0324257	0.266191	NA (q values only calculated for best models by AIC)	9.51142	BM_Kappa	FALSE	251.504	251.828	16.6155	None	None	../output/PIC_results/A1_alpha_diversity_vs_disease/PIC_gini_index_mucus_vs_perc_dis/PGLS_results.tsv	-33.0398	mucus	lambda=1 delta=1kappa=ML	kappa	kappa : 0.56080400159632 (95% CI NA - NA )	-5.00908	8.42852	../output/GCMP_trait_table_with_abundances_and_adiv_and_metadata_zeros.tsv	../output/huang_roy_genus_tree.newick
alpha_diversity_vs_disease	gini_index_mucus	perc_dis	0.0316936	0.271748	NA (q values only calculated for best models by AIC)	8.26772	BM	FALSE	253.415	253.739	18.5269	None	None	../output/PIC_results/A1_alpha_diversity_vs_disease/PIC_gini_index_mucus_vs_perc_dis/PGLS_results.tsv	-29.0603	mucus	lambda=1 delta=1kappa=1	None	All parameters fixed	-3.80142	7.41335	../output/GCMP_trait_table_with_abundances_and_adiv_and_metadata_zeros.tsv	../output/huang_roy_genus_tree.newick
alpha_diversity_vs_disease	observed_features_tissue	perc_dis	0.0411498	0.209341	NA (q values only calculated for best models by AIC)	0.0100931	BM	FALSE	255.977	256.302	18.1517	None	None	../output/PIC_results/A1_alpha_diversity_vs_disease/PIC_observed_features_tissue_vs_perc_dis/PGLS_results.tsv	-0.0309821	tissue	lambda=1 delta=1kappa=1	None	All parameters fixed	1.95066	0.0079036	../output/GCMP_trait_table_with_abundances_and_adiv_and_metadata_zeros.tsv	../output/huang_roy_genus_tree.newick
alpha_diversity_vs_disease	observed_features_all	perc_dis	0.000105054	0.947352	NA (q values only calculated for best models by AIC)	0.00060976	BM_Delta	FALSE	275.666	275.959	17.3965	None	None	../output/PIC_results/A1_alpha_diversity_vs_disease/PIC_observed_features_all_vs_perc_dis/PGLS_results.tsv	-0.0359825	all	lambda=1 delta=MLkappa=1	delta	delta : 1 (95% CI 0.384476549345131 - NA )	3.50051	0.00917922	../output/GCMP_trait_table_with_abundances_and_adiv_and_metadata_zeros.tsv	../output/huang_roy_genus_tree.newick
alpha_diversity_vs_disease	gini_index_skeleton	perc_dis	0.0012347	0.825156	NA (q values only calculated for best models by AIC)	1.2855	BM	FALSE	265.879	266.187	18.9233	None	None	../output/PIC_results/A1_alpha_diversity_vs_disease/PIC_gini_index_skeleton_vs_perc_dis/PGLS_results.tsv	-22.661	skeleton	lambda=1 delta=1kappa=1	None	All parameters fixed	2.48832	5.78088	../output/GCMP_trait_table_with_abundances_and_adiv_and_metadata_zeros.tsv	../output/huang_roy_genus_tree.newick
alpha_diversity_vs_disease	dominance_tissue	perc_dis	0.245407	0.00115352	NA (q values only calculated for best models by AIC)	15.9811	BM_Kappa	FALSE	244.24	244.565	18.7661	None	None	../output/PIC_results/A1_alpha_diversity_vs_disease/PIC_dominance_tissue_vs_perc_dis/PGLS_results.tsv	7.07097952061582 - 24.8912913173623	tissue	lambda=1 delta=1kappa=ML	kappa	kappa : 0.33659168555637 (95% CI NA - 0.843927800421344 )	0.0641082	4.546	../output/GCMP_trait_table_with_abundances_and_adiv_and_metadata_zeros.tsv	../output/huang_roy_genus_tree.newick
alpha_diversity_vs_disease	observed_features_skeleton	perc_dis	0.0106521	0.515416	NA (q values only calculated for best models by AIC)	0.00545241	BM_Kappa	FALSE	263.873	264.181	15.736	None	None	../output/PIC_results/A1_alpha_diversity_vs_disease/PIC_observed_features_skeleton_vs_perc_dis/PGLS_results.tsv	-0.0325687	skeleton	lambda=1 delta=1kappa=ML	kappa	kappa : 0.594128913467957 (95% CI 0.0306003977228916 - NA )	2.70285	0.00830834	../output/GCMP_trait_table_with_abundances_and_adiv_and_metadata_zeros.tsv	../output/huang_roy_genus_tree.newick
alpha_diversity_vs_disease	dominance_skeleton	perc_dis	7.20651e-05	0.957448	NA (q values only calculated for best models by AIC)	0.222109	BM_Delta	FALSE	265.928	266.236	17.6663	None	None	../output/PIC_results/A1_alpha_diversity_vs_disease/PIC_dominance_skeleton_vs_perc_dis/PGLS_results.tsv	-16.2161	skeleton	lambda=1 delta=MLkappa=1	delta	delta : 1 (95% CI 0.383277639601734 - NA )	3.59581	4.13675	../output/GCMP_trait_table_with_abundances_and_adiv_and_metadata_zeros.tsv	../output/huang_roy_genus_tree.newick
