## Supplementary Data Table 7 for "Evidence for microbially-mediated tradeoffs between growth and defense throughout coral evolution"

### Sheet: Table 7
Supplementary Data Table 7.
PGLS correlations between known opportunists/pathogens and disease. Results generated from the PGLS analysis conducted between microbial opportunists and percent disease for samples in the tissue. The x_trait column could be Vibrionales, Nostocales, or Midichloriaceae (MD3 55) wile the y_trait was always percent disease in the tissue. Four PGLS models (BM, BM_Lambda, BM_Kappa, BM_Delta) were run …
analysis_label	x_trait	y_trait	R2	p	FDR_q	slope	model_name	best_model	AIC	AICc	delta_AICc	filter_column	filter_value	results_dir	x_trait_slope_95CI	compartment	branch_length_transformation	estimated_parameter	parameter_value	intercept	x_trait_slope_stdev	trait_table	tree
opportunists_vs_disease	tissue_D_0__Bacteria___D_1__Proteobacteria___D_2__Gammaproteobacteria___D_3__Vibrionales	perc_dis	0.00459145	0.677818	0.803879	-0.0214203	BM_Lambda	TRUE	237.764	238.088	0	None	None	../output/PIC_results/A6_opportunists_vs_disease/PIC_tissue_D_0__Bacteria___D_1__Proteobacteria___D_2__Gammaproteobacteria___D_3__Vibrionales_vs_perc_dis/PGLS_results.tsv	-0.200561	tissue	lambda=ML delta=1kappa=1	lambda	lambda : 1e-06 (95% CI NA - 0.252309196294289 )	3.41075	0.0511635	../output/GCMP_trait_table_with_abundances_and_adiv_and_metadata_zeros.tsv	../output/huang_roy_genus_tree.newick
opportunists_vs_disease	tissue_D_0__Bacteria___D_1__Cyanobacteria___D_2__Oxyphotobacteria___D_3__Nostocales	perc_dis	0.00168285	0.80156	0.803879	-0.00933752	BM_Lambda	TRUE	237.881	238.205	0	None	None	../output/PIC_results/A6_opportunists_vs_disease/PIC_tissue_D_0__Bacteria___D_1__Cyanobacteria___D_2__Oxyphotobacteria___D_3__Nostocales_vs_perc_dis/PGLS_results.tsv	-0.144623	tissue	lambda=ML delta=1kappa=1	lambda	lambda : 1e-06 (95% CI NA - 0.235946706126899 )	3.3625	0.0368936	../output/GCMP_trait_table_with_abundances_and_adiv_and_metadata_zeros.tsv	../output/huang_roy_genus_tree.newick
opportunists_vs_disease	tissue_D_0__Bacteria___D_1__Proteobacteria___D_2__Alphaproteobacteria___D_3__Rickettsiales___D_4__Midichloriaceae___D_5__MD3_55	perc_dis	0.00164297	0.803879	0.803879	-0.0018819	BM_Lambda	TRUE	237.882	238.207	0	None	None	../output/PIC_results/A6_opportunists_vs_disease/PIC_tissue_D_0__Bacteria___D_1__Proteobacteria___D_2__Alphaproteobacteria___D_3__Rickettsiales___D_4__Midichloriaceae___D_5__MD3_55_vs_perc_dis/PGLS_results.tsv	-0.0294998	tissue	lambda=ML delta=1kappa=1	lambda	lambda : 1e-06 (95% CI NA - 0.242545927926044 )	3.278	0.00752546	../output/GCMP_trait_table_with_abundances_and_adiv_and_metadata_zeros.tsv	../output/huang_roy_genus_tree.newick
opportunists_vs_disease	tissue_D_0__Bacteria___D_1__Proteobacteria___D_2__Alphaproteobacteria___D_3__Rickettsiales___D_4__Midichloriaceae___D_5__MD3_55	perc_dis	0.00164297	0.803879	0.803879	-0.0018819	BM_Lambda	TRUE	237.882	238.207	0	None	None	../output/PIC_results/A6_opportunists_vs_disease/PIC_tissue_D_0__Bacteria___D_1__Proteobacteria___D_2__Alphaproteobacteria___D_3__Rickettsiales___D_4__Midichloriaceae___D_5__MD3_55_vs_perc_dis/PGLS_results.tsv	-0.0294998	tissue	lambda=ML delta=1kappa=1	lambda	lambda : 1e-06 (95% CI NA - 0.242545927926044 )	3.278	0.00752546	../output/GCMP_trait_table_with_abundances_and_adiv_and_metadata_zeros.tsv	../output/huang_roy_genus_tree.newick
opportunists_vs_disease	tissue_D_0__Bacteria___D_1__Proteobacteria___D_2__Gammaproteobacteria___D_3__Vibrionales	perc_dis	0.00459145	0.677818	0.803879	-0.0214203	BM_Lambda	TRUE	237.764	238.088	0	None	None	../output/PIC_results/A6_opportunists_vs_disease/PIC_tissue_D_0__Bacteria___D_1__Proteobacteria___D_2__Gammaproteobacteria___D_3__Vibrionales_vs_perc_dis/PGLS_results.tsv	-0.200561	tissue	lambda=ML delta=1kappa=1	lambda	lambda : 1e-06 (95% CI NA - 0.252309196294289 )	3.41075	0.0511635	../output/GCMP_trait_table_with_abundances_and_adiv_and_metadata_zeros.tsv	../output/huang_roy_genus_tree.newick
opportunists_vs_disease	tissue_D_0__Bacteria___D_1__Cyanobacteria___D_2__Oxyphotobacteria___D_3__Nostocales	perc_dis	0.00168285	0.80156	0.803879	-0.00933752	BM_Lambda	TRUE	237.881	238.205	0	None	None	../output/PIC_results/A6_opportunists_vs_disease/PIC_tissue_D_0__Bacteria___D_1__Cyanobacteria___D_2__Oxyphotobacteria___D_3__Nostocales_vs_perc_dis/PGLS_results.tsv	-0.144623	tissue	lambda=ML delta=1kappa=1	lambda	lambda : 1e-06 (95% CI NA - 0.235946706126899 )	3.3625	0.0368936	../output/GCMP_trait_table_with_abundances_and_adiv_and_metadata_zeros.tsv	../output/huang_roy_genus_tree.newick
opportunists_vs_disease	tissue_D_0__Bacteria___D_1__Proteobacteria___D_2__Gammaproteobacteria___D_3__Vibrionales	perc_dis	0.00459145	0.677818	0.803879	-0.0214203	BM_Lambda	TRUE	237.764	238.088	0	None	None	../output/PIC_results/A6_opportunists_vs_disease/PIC_tissue_D_0__Bacteria___D_1__Proteobacteria___D_2__Gammaproteobacteria___D_3__Vibrionales_vs_perc_dis/PGLS_results.tsv	-0.200561	tissue	lambda=ML delta=1kappa=1	lambda	lambda : 1e-06 (95% CI NA - 0.252309196294289 )	3.41075	0.0511635	../output/GCMP_trait_table_with_abundances_and_adiv_and_metadata_zeros.tsv	../output/huang_roy_genus_tree.newick
opportunists_vs_disease	tissue_D_0__Bacteria___D_1__Proteobacteria___D_2__Gammaproteobacteria___D_3__Vibrionales	perc_dis	0.00459145	0.677818	0.803879	-0.0214203	BM_Lambda	TRUE	237.764	238.088	0	None	None	../output/PIC_results/A6_opportunists_vs_disease/PIC_tissue_D_0__Bacteria___D_1__Proteobacteria___D_2__Gammaproteobacteria___D_3__Vibrionales_vs_perc_dis/PGLS_results.tsv	-0.200561	tissue	lambda=ML delta=1kappa=1	lambda	lambda : 1e-06 (95% CI NA - 0.252309196294289 )	3.41075	0.0511635	../output/GCMP_trait_table_with_abundances_and_adiv_and_metadata_zeros.tsv	../output/huang_roy_genus_tree.newick
opportunists_vs_disease	tissue_D_0__Bacteria___D_1__Cyanobacteria___D_2__Oxyphotobacteria___D_3__Nostocales	perc_dis	0.00168285	0.80156	0.803879	-0.00933752	BM_Lambda	TRUE	237.881	238.205	0	None	None	../output/PIC_results/A6_opportunists_vs_disease/PIC_tissue_D_0__Bacteria___D_1__Cyanobacteria___D_2__Oxyphotobacteria___D_3__Nostocales_vs_perc_dis/PGLS_results.tsv	-0.144623	tissue	lambda=ML delta=1kappa=1	lambda	lambda : 1e-06 (95% CI NA - 0.235946706126899 )	3.3625	0.0368936	../output/GCMP_trait_table_with_abundances_and_adiv_and_metadata_zeros.tsv	../output/huang_roy_genus_tree.newick
opportunists_vs_disease	tissue_D_0__Bacteria___D_1__Proteobacteria___D_2__Alphaproteobacteria___D_3__Rickettsiales___D_4__Midichloriaceae___D_5__MD3_55	perc_dis	0.00164297	0.803879	0.803879	-0.0018819	BM_Lambda	TRUE	237.882	238.207	0	None	None	../output/PIC_results/A6_opportunists_vs_disease/PIC_tissue_D_0__Bacteria___D_1__Proteobacteria___D_2__Alphaproteobacteria___D_3__Rickettsiales___D_4__Midichloriaceae___D_5__MD3_55_vs_perc_dis/PGLS_results.tsv	-0.0294998	tissue	lambda=ML delta=1kappa=1	lambda	lambda : 1e-06 (95% CI NA - 0.242545927926044 )	3.278	0.00752546	../output/GCMP_trait_table_with_abundances_and_adiv_and_metadata_zeros.tsv	../output/huang_roy_genus_tree.newick
opportunists_vs_disease	tissue_D_0__Bacteria___D_1__Cyanobacteria___D_2__Oxyphotobacteria___D_3__Nostocales	perc_dis	0.00168285	0.80156	0.803879	-0.00933752	BM_Lambda	TRUE	237.881	238.205	0	None	None	../output/PIC_results/A6_opportunists_vs_disease/PIC_tissue_D_0__Bacteria___D_1__Cyanobacteria___D_2__Oxyphotobacteria___D_3__Nostocales_vs_perc_dis/PGLS_results.tsv	-0.144623	tissue	lambda=ML delta=1kappa=1	lambda	lambda : 1e-06 (95% CI NA - 0.235946706126899 )	3.3625	0.0368936	../output/GCMP_trait_table_with_abundances_and_adiv_and_metadata_zeros.tsv	../output/huang_roy_genus_tree.newick
opportunists_vs_disease	tissue_D_0__Bacteria___D_1__Proteobacteria___D_2__Alphaproteobacteria___D_3__Rickettsiales___D_4__Midichloriaceae___D_5__MD3_55	perc_dis	0.00164297	0.803879	0.803879	-0.0018819	BM_Lambda	TRUE	237.882	238.207	0	None	None	../output/PIC_results/A6_opportunists_vs_disease/PIC_tissue_D_0__Bacteria___D_1__Proteobacteria___D_2__Alphaproteobacteria___D_3__Rickettsiales___D_4__Midichloriaceae___D_5__MD3_55_vs_perc_dis/PGLS_results.tsv	-0.0294998	tissue	lambda=ML delta=1kappa=1	lambda	lambda : 1e-06 (95% CI NA - 0.242545927926044 )	3.278	0.00752546	../output/GCMP_trait_table_with_abundances_and_adiv_and_metadata_zeros.tsv	../output/huang_roy_genus_tree.newick
opportunists_vs_disease	tissue_D_0__Bacteria___D_1__Proteobacteria___D_2__Gammaproteobacteria___D_3__Vibrionales	perc_dis	0.00335517	0.722572	NA (q values only calculated for best models by AIC)	-0.0159116	BM_Kappa	FALSE	255.021	255.345	17.2567	None	None	../output/PIC_results/A6_opportunists_vs_disease/PIC_tissue_D_0__Bacteria___D_1__Proteobacteria___D_2__Gammaproteobacteria___D_3__Vibrionales_vs_perc_dis/PGLS_results.tsv	-0.17439	tissue	lambda=1 delta=1kappa=ML	kappa	kappa : 0.513148517637944 (95% CI NA - NA )	3.79207	0.0444871	../output/GCMP_trait_table_with_abundances_and_adiv_and_metadata_zeros.tsv	../output/huang_roy_genus_tree.newick
opportunists_vs_disease	tissue_D_0__Bacteria___D_1__Proteobacteria___D_2__Gammaproteobacteria___D_3__Vibrionales	perc_dis	0.00398681	0.698709	NA (q values only calculated for best models by AIC)	-0.0138535	BM_Delta	FALSE	257.498	257.823	19.7343	None	None	../output/PIC_results/A6_opportunists_vs_disease/PIC_tissue_D_0__Bacteria___D_1__Proteobacteria___D_2__Gammaproteobacteria___D_3__Vibrionales_vs_perc_dis/PGLS_results.tsv	-0.139243	tissue	lambda=1 delta=MLkappa=1	delta	delta : 1 (95% CI 0.387654628591345 - NA )	3.79034	0.0355212	../output/GCMP_trait_table_with_abundances_and_adiv_and_metadata_zeros.tsv	../output/huang_roy_genus_tree.newick
opportunists_vs_disease	tissue_D_0__Bacteria___D_1__Cyanobacteria___D_2__Oxyphotobacteria___D_3__Nostocales	perc_dis	0.00780305	0.587801	NA (q values only calculated for best models by AIC)	0.020076	BM_Kappa	FALSE	254.842	255.166	16.9613	None	None	../output/PIC_results/A6_opportunists_vs_disease/PIC_tissue_D_0__Bacteria___D_1__Cyanobacteria___D_2__Oxyphotobacteria___D_3__Nostocales_vs_perc_dis/PGLS_results.tsv	-0.143959	tissue	lambda=1 delta=1kappa=ML	kappa	kappa : 0.507584604323327 (95% CI NA - NA )	3.43483	0.0367242	../output/GCMP_trait_table_with_abundances_and_adiv_and_metadata_zeros.tsv	../output/huang_roy_genus_tree.newick
opportunists_vs_disease	tissue_D_0__Bacteria___D_1__Proteobacteria___D_2__Alphaproteobacteria___D_3__Rickettsiales___D_4__Midichloriaceae___D_5__MD3_55	perc_dis	0.00124763	0.828693	NA (q values only calculated for best models by AIC)	-0.00264773	BM_Kappa	FALSE	255.105	255.43	17.223	None	None	../output/PIC_results/A6_opportunists_vs_disease/PIC_tissue_D_0__Bacteria___D_1__Proteobacteria___D_2__Alphaproteobacteria___D_3__Rickettsiales___D_4__Midichloriaceae___D_5__MD3_55_vs_perc_dis/PGLS_results.tsv	-0.0476381	tissue	lambda=1 delta=1kappa=ML	kappa	kappa : 0.508819142732241 (95% CI NA - NA )	3.81616	0.0121526	../output/GCMP_trait_table_with_abundances_and_adiv_and_metadata_zeros.tsv	../output/huang_roy_genus_tree.newick
opportunists_vs_disease	tissue_D_0__Bacteria___D_1__Cyanobacteria___D_2__Oxyphotobacteria___D_3__Nostocales	perc_dis	0.00782426	0.587293	NA (q values only calculated for best models by AIC)	0.0179213	BM	FALSE	257.344	257.668	19.4632	None	None	../output/PIC_results/A6_opportunists_vs_disease/PIC_tissue_D_0__Bacteria___D_1__Cyanobacteria___D_2__Oxyphotobacteria___D_3__Nostocales_vs_perc_dis/PGLS_results.tsv	-0.128332	tissue	lambda=1 delta=1kappa=1	None	All parameters fixed	3.47375	0.0327379	../output/GCMP_trait_table_with_abundances_and_adiv_and_metadata_zeros.tsv	../output/huang_roy_genus_tree.newick
opportunists_vs_disease	tissue_D_0__Bacteria___D_1__Proteobacteria___D_2__Gammaproteobacteria___D_3__Vibrionales	perc_dis	0.00398681	0.698709	NA (q values only calculated for best models by AIC)	-0.0138535	BM	FALSE	257.498	257.823	19.7343	None	None	../output/PIC_results/A6_opportunists_vs_disease/PIC_tissue_D_0__Bacteria___D_1__Proteobacteria___D_2__Gammaproteobacteria___D_3__Vibrionales_vs_perc_dis/PGLS_results.tsv	-0.139243	tissue	lambda=1 delta=1kappa=1	None	All parameters fixed	3.79034	0.0355212	../output/GCMP_trait_table_with_abundances_and_adiv_and_metadata_zeros.tsv	../output/huang_roy_genus_tree.newick
opportunists_vs_disease	tissue_D_0__Bacteria___D_1__Cyanobacteria___D_2__Oxyphotobacteria___D_3__Nostocales	perc_dis	0.00782426	0.587293	NA (q values only calculated for best models by AIC)	0.0179213	BM_Delta	FALSE	257.344	257.668	19.4632	None	None	../output/PIC_results/A6_opportunists_vs_disease/PIC_tissue_D_0__Bacteria___D_1__Cyanobacteria___D_2__Oxyphotobacteria___D_3__Nostocales_vs_perc_dis/PGLS_results.tsv	-0.128332	tissue	lambda=1 delta=MLkappa=1	delta	delta : 1 (95% CI 0.38545379162167 - NA )	3.47375	0.0327379	../output/GCMP_trait_table_with_abundances_and_adiv_and_metadata_zeros.tsv	../output/huang_roy_genus_tree.newick
opportunists_vs_disease	tissue_D_0__Bacteria___D_1__Cyanobacteria___D_2__Oxyphotobacteria___D_3__Nostocales	perc_dis	0.00782426	0.587293	NA (q values only calculated for best models by AIC)	0.0179213	BM_Delta	FALSE	257.344	257.668	19.4632	None	None	../output/PIC_results/A6_opportunists_vs_disease/PIC_tissue_D_0__Bacteria___D_1__Cyanobacteria___D_2__Oxyphotobacteria___D_3__Nostocales_vs_perc_dis/PGLS_results.tsv	-0.128332	tissue	lambda=1 delta=MLkappa=1	delta	delta : 1 (95% CI 0.38545379162167 - NA )	3.47375	0.0327379	../output/GCMP_trait_table_with_abundances_and_adiv_and_metadata_zeros.tsv	../output/huang_roy_genus_tree.newick
opportunists_vs_disease	tissue_D_0__Bacteria___D_1__Proteobacteria___D_2__Alphaproteobacteria___D_3__Rickettsiales___D_4__Midichloriaceae___D_5__MD3_55	perc_dis	0.000605707	0.88018	NA (q values only calculated for best models by AIC)	-0.00288092	BM	FALSE	257.634	257.958	19.7515	None	None	../output/PIC_results/A6_opportunists_vs_disease/PIC_tissue_D_0__Bacteria___D_1__Proteobacteria___D_2__Alphaproteobacteria___D_3__Rickettsiales___D_4__Midichloriaceae___D_5__MD3_55_vs_perc_dis/PGLS_results.tsv	-0.0744153	tissue	lambda=1 delta=1kappa=1	None	All parameters fixed	3.82133	0.0189835	../output/GCMP_trait_table_with_abundances_and_adiv_and_metadata_zeros.tsv	../output/huang_roy_genus_tree.newick
opportunists_vs_disease	tissue_D_0__Bacteria___D_1__Proteobacteria___D_2__Alphaproteobacteria___D_3__Rickettsiales___D_4__Midichloriaceae___D_5__MD3_55	perc_dis	0.00124763	0.828693	NA (q values only calculated for best models by AIC)	-0.00264773	BM_Kappa	FALSE	255.105	255.43	17.223	None	None	../output/PIC_results/A6_opportunists_vs_disease/PIC_tissue_D_0__Bacteria___D_1__Proteobacteria___D_2__Alphaproteobacteria___D_3__Rickettsiales___D_4__Midichloriaceae___D_5__MD3_55_vs_perc_dis/PGLS_results.tsv	-0.0476381	tissue	lambda=1 delta=1kappa=ML	kappa	kappa : 0.508819142732241 (95% CI NA - NA )	3.81616	0.0121526	../output/GCMP_trait_table_with_abundances_and_adiv_and_metadata_zeros.tsv	../output/huang_roy_genus_tree.newick
opportunists_vs_disease	tissue_D_0__Bacteria___D_1__Proteobacteria___D_2__Gammaproteobacteria___D_3__Vibrionales	perc_dis	0.00398681	0.698709	NA (q values only calculated for best models by AIC)	-0.0138535	BM	FALSE	257.498	257.823	19.7343	None	None	../output/PIC_results/A6_opportunists_vs_disease/PIC_tissue_D_0__Bacteria___D_1__Proteobacteria___D_2__Gammaproteobacteria___D_3__Vibrionales_vs_perc_dis/PGLS_results.tsv	-0.139243	tissue	lambda=1 delta=1kappa=1	None	All parameters fixed	3.79034	0.0355212	../output/GCMP_trait_table_with_abundances_and_adiv_and_metadata_zeros.tsv	../output/huang_roy_genus_tree.newick
opportunists_vs_disease	tissue_D_0__Bacteria___D_1__Cyanobacteria___D_2__Oxyphotobacteria___D_3__Nostocales	perc_dis	0.00780305	0.587801	NA (q values only calculated for best models by AIC)	0.020076	BM_Kappa	FALSE	254.842	255.166	16.9613	None	None	../output/PIC_results/A6_opportunists_vs_disease/PIC_tissue_D_0__Bacteria___D_1__Cyanobacteria___D_2__Oxyphotobacteria___D_3__Nostocales_vs_perc_dis/PGLS_results.tsv	-0.143959	tissue	lambda=1 delta=1kappa=ML	kappa	kappa : 0.507584604323327 (95% CI NA - NA )	3.43483	0.0367242	../output/GCMP_trait_table_with_abundances_and_adiv_and_metadata_zeros.tsv	../output/huang_roy_genus_tree.newick
opportunists_vs_disease	tissue_D_0__Bacteria___D_1__Proteobacteria___D_2__Gammaproteobacteria___D_3__Vibrionales	perc_dis	0.00398681	0.698709	NA (q values only calculated for best models by AIC)	-0.0138535	BM_Delta	FALSE	257.498	257.823	19.7343	None	None	../output/PIC_results/A6_opportunists_vs_disease/PIC_tissue_D_0__Bacteria___D_1__Proteobacteria___D_2__Gammaproteobacteria___D_3__Vibrionales_vs_perc_dis/PGLS_results.tsv	-0.139243	tissue	lambda=1 delta=MLkappa=1	delta	delta : 1 (95% CI 0.387654628591345 - NA )	3.79034	0.0355212	../output/GCMP_trait_table_with_abundances_and_adiv_and_metadata_zeros.tsv	../output/huang_roy_genus_tree.newick
opportunists_vs_disease	tissue_D_0__Bacteria___D_1__Cyanobacteria___D_2__Oxyphotobacteria___D_3__Nostocales	perc_dis	0.00782426	0.587293	NA (q values only calculated for best models by AIC)	0.0179213	BM_Delta	FALSE	257.344	257.668	19.4632	None	None	../output/PIC_results/A6_opportunists_vs_disease/PIC_tissue_D_0__Bacteria___D_1__Cyanobacteria___D_2__Oxyphotobacteria___D_3__Nostocales_vs_perc_dis/PGLS_results.tsv	-0.128332	tissue	lambda=1 delta=MLkappa=1	delta	delta : 1 (95% CI 0.38545379162167 - NA )	3.47375	0.0327379	../output/GCMP_trait_table_with_abundances_and_adiv_and_metadata_zeros.tsv	../output/huang_roy_genus_tree.newick
opportunists_vs_disease	tissue_D_0__Bacteria___D_1__Proteobacteria___D_2__Alphaproteobacteria___D_3__Rickettsiales___D_4__Midichloriaceae___D_5__MD3_55	perc_dis	0.000605707	0.88018	NA (q values only calculated for best models by AIC)	-0.00288092	BM	FALSE	257.634	257.958	19.7515	None	None	../output/PIC_results/A6_opportunists_vs_disease/PIC_tissue_D_0__Bacteria___D_1__Proteobacteria___D_2__Alphaproteobacteria___D_3__Rickettsiales___D_4__Midichloriaceae___D_5__MD3_55_vs_perc_dis/PGLS_results.tsv	-0.0744153	tissue	lambda=1 delta=1kappa=1	None	All parameters fixed	3.82133	0.0189835	../output/GCMP_trait_table_with_abundances_and_adiv_and_metadata_zeros.tsv	../output/huang_roy_genus_tree.newick
opportunists_vs_disease	tissue_D_0__Bacteria___D_1__Proteobacteria___D_2__Alphaproteobacteria___D_3__Rickettsiales___D_4__Midichloriaceae___D_5__MD3_55	perc_dis	0.00124763	0.828693	NA (q values only calculated for best models by AIC)	-0.00264773	BM_Kappa	FALSE	255.105	255.43	17.223	None	None	../output/PIC_results/A6_opportunists_vs_disease/PIC_tissue_D_0__Bacteria___D_1__Proteobacteria___D_2__Alphaproteobacteria___D_3__Rickettsiales___D_4__Midichloriaceae___D_5__MD3_55_vs_perc_dis/PGLS_results.tsv	-0.0476381	tissue	lambda=1 delta=1kappa=ML	kappa	kappa : 0.508819142732241 (95% CI NA - NA )	3.81616	0.0121526	../output/GCMP_trait_table_with_abundances_and_adiv_and_metadata_zeros.tsv	../output/huang_roy_genus_tree.newick
opportunists_vs_disease	tissue_D_0__Bacteria___D_1__Cyanobacteria___D_2__Oxyphotobacteria___D_3__Nostocales	perc_dis	0.00782426	0.587293	NA (q values only calculated for best models by AIC)	0.0179213	BM	FALSE	257.344	257.668	19.4632	None	None	../output/PIC_results/A6_opportunists_vs_disease/PIC_tissue_D_0__Bacteria___D_1__Cyanobacteria___D_2__Oxyphotobacteria___D_3__Nostocales_vs_perc_dis/PGLS_results.tsv	-0.128332	tissue	lambda=1 delta=1kappa=1	None	All parameters fixed	3.47375	0.0327379	../output/GCMP_trait_table_with_abundances_and_adiv_and_metadata_zeros.tsv	../output/huang_roy_genus_tree.newick
opportunists_vs_disease	tissue_D_0__Bacteria___D_1__Cyanobacteria___D_2__Oxyphotobacteria___D_3__Nostocales	perc_dis	0.00780305	0.587801	NA (q values only calculated for best models by AIC)	0.020076	BM_Kappa	FALSE	254.842	255.166	16.9613	None	None	../output/PIC_results/A6_opportunists_vs_disease/PIC_tissue_D_0__Bacteria___D_1__Cyanobacteria___D_2__Oxyphotobacteria___D_3__Nostocales_vs_perc_dis/PGLS_results.tsv	-0.143959	tissue	lambda=1 delta=1kappa=ML	kappa	kappa : 0.507584604323327 (95% CI NA - NA )	3.43483	0.0367242	../output/GCMP_trait_table_with_abundances_and_adiv_and_metadata_zeros.tsv	../output/huang_roy_genus_tree.newick
opportunists_vs_disease	tissue_D_0__Bacteria___D_1__Proteobacteria___D_2__Alphaproteobacteria___D_3__Rickettsiales___D_4__Midichloriaceae___D_5__MD3_55	perc_dis	0.000605707	0.88018	NA (q values only calculated for best models by AIC)	-0.00288092	BM_Delta	FALSE	257.634	257.958	19.7515	None	None	../output/PIC_results/A6_opportunists_vs_disease/PIC_tissue_D_0__Bacteria___D_1__Proteobacteria___D_2__Alphaproteobacteria___D_3__Rickettsiales___D_4__Midichloriaceae___D_5__MD3_55_vs_perc_dis/PGLS_results.tsv	-0.0744153	tissue	lambda=1 delta=MLkappa=1	delta	delta : 1 (95% CI 0.388006820767757 - NA )	3.82133	0.0189835	../output/GCMP_trait_table_with_abundances_and_adiv_and_metadata_zeros.tsv	../output/huang_roy_genus_tree.newick
opportunists_vs_disease	tissue_D_0__Bacteria___D_1__Proteobacteria___D_2__Alphaproteobacteria___D_3__Rickettsiales___D_4__Midichloriaceae___D_5__MD3_55	perc_dis	0.000605707	0.88018	NA (q values only calculated for best models by AIC)	-0.00288092	BM	FALSE	257.634	257.958	19.7515	None	None	../output/PIC_results/A6_opportunists_vs_disease/PIC_tissue_D_0__Bacteria___D_1__Proteobacteria___D_2__Alphaproteobacteria___D_3__Rickettsiales___D_4__Midichloriaceae___D_5__MD3_55_vs_perc_dis/PGLS_results.tsv	-0.0744153	tissue	lambda=1 delta=1kappa=1	None	All parameters fixed	3.82133	0.0189835	../output/GCMP_trait_table_with_abundances_and_adiv_and_metadata_zeros.tsv	../output/huang_roy_genus_tree.newick
opportunists_vs_disease	tissue_D_0__Bacteria___D_1__Proteobacteria___D_2__Alphaproteobacteria___D_3__Rickettsiales___D_4__Midichloriaceae___D_5__MD3_55	perc_dis	0.000605707	0.88018	NA (q values only calculated for best models by AIC)	-0.00288092	BM_Delta	FALSE	257.634	257.958	19.7515	None	None	../output/PIC_results/A6_opportunists_vs_disease/PIC_tissue_D_0__Bacteria___D_1__Proteobacteria___D_2__Alphaproteobacteria___D_3__Rickettsiales___D_4__Midichloriaceae___D_5__MD3_55_vs_perc_dis/PGLS_results.tsv	-0.0744153	tissue	lambda=1 delta=MLkappa=1	delta	delta : 1 (95% CI 0.388006820767757 - NA )	3.82133	0.0189835	../output/GCMP_trait_table_with_abundances_and_adiv_and_metadata_zeros.tsv	../output/huang_roy_genus_tree.newick
opportunists_vs_disease	tissue_D_0__Bacteria___D_1__Proteobacteria___D_2__Gammaproteobacteria___D_3__Vibrionales	perc_dis	0.00335517	0.722572	NA (q values only calculated for best models by AIC)	-0.0159116	BM_Kappa	FALSE	255.021	255.345	17.2567	None	None	../output/PIC_results/A6_opportunists_vs_disease/PIC_tissue_D_0__Bacteria___D_1__Proteobacteria___D_2__Gammaproteobacteria___D_3__Vibrionales_vs_perc_dis/PGLS_results.tsv	-0.17439	tissue	lambda=1 delta=1kappa=ML	kappa	kappa : 0.513148517637944 (95% CI NA - NA )	3.79207	0.0444871	../output/GCMP_trait_table_with_abundances_and_adiv_and_metadata_zeros.tsv	../output/huang_roy_genus_tree.newick
opportunists_vs_disease	tissue_D_0__Bacteria___D_1__Cyanobacteria___D_2__Oxyphotobacteria___D_3__Nostocales	perc_dis	0.00782426	0.587293	NA (q values only calculated for best models by AIC)	0.0179213	BM_Delta	FALSE	257.344	257.668	19.4632	None	None	../output/PIC_results/A6_opportunists_vs_disease/PIC_tissue_D_0__Bacteria___D_1__Cyanobacteria___D_2__Oxyphotobacteria___D_3__Nostocales_vs_perc_dis/PGLS_results.tsv	-0.128332	tissue	lambda=1 delta=MLkappa=1	delta	delta : 1 (95% CI 0.38545379162167 - NA )	3.47375	0.0327379	../output/GCMP_trait_table_with_abundances_and_adiv_and_metadata_zeros.tsv	../output/huang_roy_genus_tree.newick
opportunists_vs_disease	tissue_D_0__Bacteria___D_1__Proteobacteria___D_2__Gammaproteobacteria___D_3__Vibrionales	perc_dis	0.00398681	0.698709	NA (q values only calculated for best models by AIC)	-0.0138535	BM	FALSE	257.498	257.823	19.7343	None	None	../output/PIC_results/A6_opportunists_vs_disease/PIC_tissue_D_0__Bacteria___D_1__Proteobacteria___D_2__Gammaproteobacteria___D_3__Vibrionales_vs_perc_dis/PGLS_results.tsv	-0.139243	tissue	lambda=1 delta=1kappa=1	None	All parameters fixed	3.79034	0.0355212	../output/GCMP_trait_table_with_abundances_and_adiv_and_metadata_zeros.tsv	../output/huang_roy_genus_tree.newick
opportunists_vs_disease	tissue_D_0__Bacteria___D_1__Proteobacteria___D_2__Gammaproteobacteria___D_3__Vibrionales	perc_dis	0.00335517	0.722572	NA (q values only calculated for best models by AIC)	-0.0159116	BM_Kappa	FALSE	255.021	255.345	17.2567	None	None	../output/PIC_results/A6_opportunists_vs_disease/PIC_tissue_D_0__Bacteria___D_1__Proteobacteria___D_2__Gammaproteobacteria___D_3__Vibrionales_vs_perc_dis/PGLS_results.tsv	-0.17439	tissue	lambda=1 delta=1kappa=ML	kappa	kappa : 0.513148517637944 (95% CI NA - NA )	3.79207	0.0444871	../output/GCMP_trait_table_with_abundances_and_adiv_and_metadata_zeros.tsv	../output/huang_roy_genus_tree.newick
opportunists_vs_disease	tissue_D_0__Bacteria___D_1__Proteobacteria___D_2__Alphaproteobacteria___D_3__Rickettsiales___D_4__Midichloriaceae___D_5__MD3_55	perc_dis	0.000605707	0.88018	NA (q values only calculated for best models by AIC)	-0.00288092	BM	FALSE	257.634	257.958	19.7515	None	None	../output/PIC_results/A6_opportunists_vs_disease/PIC_tissue_D_0__Bacteria___D_1__Proteobacteria___D_2__Alphaproteobacteria___D_3__Rickettsiales___D_4__Midichloriaceae___D_5__MD3_55_vs_perc_dis/PGLS_results.tsv	-0.0744153	tissue	lambda=1 delta=1kappa=1	None	All parameters fixed	3.82133	0.0189835	../output/GCMP_trait_table_with_abundances_and_adiv_and_metadata_zeros.tsv	../output/huang_roy_genus_tree.newick
opportunists_vs_disease	tissue_D_0__Bacteria___D_1__Proteobacteria___D_2__Gammaproteobacteria___D_3__Vibrionales	perc_dis	0.00398681	0.698709	NA (q values only calculated for best models by AIC)	-0.0138535	BM_Delta	FALSE	257.498	257.823	19.7343	None	None	../output/PIC_results/A6_opportunists_vs_disease/PIC_tissue_D_0__Bacteria___D_1__Proteobacteria___D_2__Gammaproteobacteria___D_3__Vibrionales_vs_perc_dis/PGLS_results.tsv	-0.139243	tissue	lambda=1 delta=MLkappa=1	delta	delta : 1 (95% CI 0.387654628591345 - NA )	3.79034	0.0355212	../output/GCMP_trait_table_with_abundances_and_adiv_and_metadata_zeros.tsv	../output/huang_roy_genus_tree.newick
opportunists_vs_disease	tissue_D_0__Bacteria___D_1__Proteobacteria___D_2__Alphaproteobacteria___D_3__Rickettsiales___D_4__Midichloriaceae___D_5__MD3_55	perc_dis	0.000605707	0.88018	NA (q values only calculated for best models by AIC)	-0.00288092	BM_Delta	FALSE	257.634	257.958	19.7515	None	None	../output/PIC_results/A6_opportunists_vs_disease/PIC_tissue_D_0__Bacteria___D_1__Proteobacteria___D_2__Alphaproteobacteria___D_3__Rickettsiales___D_4__Midichloriaceae___D_5__MD3_55_vs_perc_dis/PGLS_results.tsv	-0.0744153	tissue	lambda=1 delta=MLkappa=1	delta	delta : 1 (95% CI 0.388006820767757 - NA )	3.82133	0.0189835	../output/GCMP_trait_table_with_abundances_and_adiv_and_metadata_zeros.tsv	../output/huang_roy_genus_tree.newick
opportunists_vs_disease	tissue_D_0__Bacteria___D_1__Cyanobacteria___D_2__Oxyphotobacteria___D_3__Nostocales	perc_dis	0.00780305	0.587801	NA (q values only calculated for best models by AIC)	0.020076	BM_Kappa	FALSE	254.842	255.166	16.9613	None	None	../output/PIC_results/A6_opportunists_vs_disease/PIC_tissue_D_0__Bacteria___D_1__Cyanobacteria___D_2__Oxyphotobacteria___D_3__Nostocales_vs_perc_dis/PGLS_results.tsv	-0.143959	tissue	lambda=1 delta=1kappa=ML	kappa	kappa : 0.507584604323327 (95% CI NA - NA )	3.43483	0.0367242	../output/GCMP_trait_table_with_abundances_and_adiv_and_metadata_zeros.tsv	../output/huang_roy_genus_tree.newick
opportunists_vs_disease	tissue_D_0__Bacteria___D_1__Cyanobacteria___D_2__Oxyphotobacteria___D_3__Nostocales	perc_dis	0.00782426	0.587293	NA (q values only calculated for best models by AIC)	0.0179213	BM	FALSE	257.344	257.668	19.4632	None	None	../output/PIC_results/A6_opportunists_vs_disease/PIC_tissue_D_0__Bacteria___D_1__Cyanobacteria___D_2__Oxyphotobacteria___D_3__Nostocales_vs_perc_dis/PGLS_results.tsv	-0.128332	tissue	lambda=1 delta=1kappa=1	None	All parameters fixed	3.47375	0.0327379	../output/GCMP_trait_table_with_abundances_and_adiv_and_metadata_zeros.tsv	../output/huang_roy_genus_tree.newick
opportunists_vs_disease	tissue_D_0__Bacteria___D_1__Proteobacteria___D_2__Gammaproteobacteria___D_3__Vibrionales	perc_dis	0.00398681	0.698709	NA (q values only calculated for best models by AIC)	-0.0138535	BM	FALSE	257.498	257.823	19.7343	None	None	../output/PIC_results/A6_opportunists_vs_disease/PIC_tissue_D_0__Bacteria___D_1__Proteobacteria___D_2__Gammaproteobacteria___D_3__Vibrionales_vs_perc_dis/PGLS_results.tsv	-0.139243	tissue	lambda=1 delta=1kappa=1	None	All parameters fixed	3.79034	0.0355212	../output/GCMP_trait_table_with_abundances_and_adiv_and_metadata_zeros.tsv	../output/huang_roy_genus_tree.newick
opportunists_vs_disease	tissue_D_0__Bacteria___D_1__Proteobacteria___D_2__Gammaproteobacteria___D_3__Vibrionales	perc_dis	0.00398681	0.698709	NA (q values only calculated for best models by AIC)	-0.0138535	BM_Delta	FALSE	257.498	257.823	19.7343	None	None	../output/PIC_results/A6_opportunists_vs_disease/PIC_tissue_D_0__Bacteria___D_1__Proteobacteria___D_2__Gammaproteobacteria___D_3__Vibrionales_vs_perc_dis/PGLS_results.tsv	-0.139243	tissue	lambda=1 delta=MLkappa=1	delta	delta : 1 (95% CI 0.387654628591345 - NA )	3.79034	0.0355212	../output/GCMP_trait_table_with_abundances_and_adiv_and_metadata_zeros.tsv	../output/huang_roy_genus_tree.newick
opportunists_vs_disease	tissue_D_0__Bacteria___D_1__Cyanobacteria___D_2__Oxyphotobacteria___D_3__Nostocales	perc_dis	0.00782426	0.587293	NA (q values only calculated for best models by AIC)	0.0179213	BM	FALSE	257.344	257.668	19.4632	None	None	../output/PIC_results/A6_opportunists_vs_disease/PIC_tissue_D_0__Bacteria___D_1__Cyanobacteria___D_2__Oxyphotobacteria___D_3__Nostocales_vs_perc_dis/PGLS_results.tsv	-0.128332	tissue	lambda=1 delta=1kappa=1	None	All parameters fixed	3.47375	0.0327379	../output/GCMP_trait_table_with_abundances_and_adiv_and_metadata_zeros.tsv	../output/huang_roy_genus_tree.newick
opportunists_vs_disease	tissue_D_0__Bacteria___D_1__Proteobacteria___D_2__Alphaproteobacteria___D_3__Rickettsiales___D_4__Midichloriaceae___D_5__MD3_55	perc_dis	0.00124763	0.828693	NA (q values only calculated for best models by AIC)	-0.00264773	BM_Kappa	FALSE	255.105	255.43	17.223	None	None	../output/PIC_results/A6_opportunists_vs_disease/PIC_tissue_D_0__Bacteria___D_1__Proteobacteria___D_2__Alphaproteobacteria___D_3__Rickettsiales___D_4__Midichloriaceae___D_5__MD3_55_vs_perc_dis/PGLS_results.tsv	-0.0476381	tissue	lambda=1 delta=1kappa=ML	kappa	kappa : 0.508819142732241 (95% CI NA - NA )	3.81616	0.0121526	../output/GCMP_trait_table_with_abundances_and_adiv_and_metadata_zeros.tsv	../output/huang_roy_genus_tree.newick
opportunists_vs_disease	tissue_D_0__Bacteria___D_1__Proteobacteria___D_2__Gammaproteobacteria___D_3__Vibrionales	perc_dis	0.00335517	0.722572	NA (q values only calculated for best models by AIC)	-0.0159116	BM_Kappa	FALSE	255.021	255.345	17.2567	None	None	../output/PIC_results/A6_opportunists_vs_disease/PIC_tissue_D_0__Bacteria___D_1__Proteobacteria___D_2__Gammaproteobacteria___D_3__Vibrionales_vs_perc_dis/PGLS_results.tsv	-0.17439	tissue	lambda=1 delta=1kappa=ML	kappa	kappa : 0.513148517637944 (95% CI NA - NA )	3.79207	0.0444871	../output/GCMP_trait_table_with_abundances_and_adiv_and_metadata_zeros.tsv	../output/huang_roy_genus_tree.newick
opportunists_vs_disease	tissue_D_0__Bacteria___D_1__Proteobacteria___D_2__Alphaproteobacteria___D_3__Rickettsiales___D_4__Midichloriaceae___D_5__MD3_55	perc_dis	0.000605707	0.88018	NA (q values only calculated for best models by AIC)	-0.00288092	BM_Delta	FALSE	257.634	257.958	19.7515	None	None	../output/PIC_results/A6_opportunists_vs_disease/PIC_tissue_D_0__Bacteria___D_1__Proteobacteria___D_2__Alphaproteobacteria___D_3__Rickettsiales___D_4__Midichloriaceae___D_5__MD3_55_vs_perc_dis/PGLS_results.tsv	-0.0744153	tissue	lambda=1 delta=MLkappa=1	delta	delta : 1 (95% CI 0.388006820767757 - NA )	3.82133	0.0189835	../output/GCMP_trait_table_with_abundances_and_adiv_and_metadata_zeros.tsv	../output/huang_roy_genus_tree.newick
