## Supplementary Data Table 8 for "Evidence for microbially-mediated tradeoffs between growth and defense throughout coral evolution"

### Sheet: Table 8a
Supplementary Data Table 8a.
Phylogenetic generalized least squares (PGLS) model correlations between Endozoicomonas and host growth rate. a) Results generated from the PGLS analysis conducted between Endozoicomonas relative abundance and host growth rate across all coral genera that had growth rate data. Four PGLS models (BM, BM_Lambda, BM_Kappa, BM_Delta) were run where parameters lambda (λ), delta (𝜹), and kappa (κ) were …
analysis_label	x_trait	y_trait	R2	p	FDR_q	slope	model_name	best_model	AIC	AICc	delta_AICc	filter_column	filter_value	results_dir	x_trait_slope_95CI	compartment	branch_length_transformation	estimated_parameter	parameter_value	intercept	x_trait_slope_stdev	trait_table	tree
Endozoicomonas_vs_Growth_Rate_in_Non_Weedy_Corals_all_corals	tissue_D_0__Bacteria___D_1__Proteobacteria___D_2__Gammaproteobacteria___D_3__Oceanospirillales___D_4__Endozoicomonadaceae___D_5__Endozoicomonas	growth_rate_mm_per_year	0.0555902	0.41709	0.41709	0.000145463	BM_Lambda	TRUE	-29.4656	-28.3747	0	Weedy	0	../output/PIC_results/A10a_Endozoicomonas_vs_Growth_Rate_in_Non_Weedy_Corals_all_corals/PIC_tissue_D_0__Bacteria___D_1__Proteobacteria___D_2__Gammaproteobacteria___D_3__Oceanospirillales___D_4__Endozoicomonadaceae___D_5__Endozoicomonas_vs_growth_rate_mm_per_year_Weedy_is_0/PGLS_results.tsv	-0.000678468	tissue	lambda=ML delta=1kappa=1	lambda	lambda : 1e-06 (95% CI NA - 0.992979224778954 )	0.113831	0.000173079	../output/GCMP_trait_table_with_abundances_and_adiv_and_metadata_and_growth_data_pcoa_zeros.tsv	../output/huang_roy_genus_tree.newick
Endozoicomonas_vs_Growth_Rate_in_Non_Weedy_Corals_all_corals	tissue_D_0__Bacteria___D_1__Proteobacteria___D_2__Gammaproteobacteria___D_3__Oceanospirillales___D_4__Endozoicomonadaceae___D_5__Endozoicomonas	growth_rate_mm_per_year	0.308023	0.0393911	NA (q values only calculated for best models by AIC)	0.000254604	BM	FALSE	-25.4973	-24.4064	3.96832	Weedy	0	../output/PIC_results/A10a_Endozoicomonas_vs_Growth_Rate_in_Non_Weedy_Corals_all_corals/PIC_tissue_D_0__Bacteria___D_1__Proteobacteria___D_2__Gammaproteobacteria___D_3__Oceanospirillales___D_4__Endozoicomonadaceae___D_5__Endozoicomonas_vs_growth_rate_mm_per_year_Weedy_is_0/PGLS_results.tsv	3.86877045908903e-05 - 0.000470520083989498	tissue	lambda=1 delta=1kappa=1	None	All parameters fixed	0.0942125	0.000110161	../output/GCMP_trait_table_with_abundances_and_adiv_and_metadata_and_growth_data_pcoa_zeros.tsv	../output/huang_roy_genus_tree.newick
Endozoicomonas_vs_Growth_Rate_in_Non_Weedy_Corals_all_corals	tissue_D_0__Bacteria___D_1__Proteobacteria___D_2__Gammaproteobacteria___D_3__Oceanospirillales___D_4__Endozoicomonadaceae___D_5__Endozoicomonas	growth_rate_mm_per_year	0.195367	0.113553	NA (q values only calculated for best models by AIC)	0.000222319	BM_Kappa	FALSE	-26.3604	-25.2695	3.10522	Weedy	0	../output/PIC_results/A10a_Endozoicomonas_vs_Growth_Rate_in_Non_Weedy_Corals_all_corals/PIC_tissue_D_0__Bacteria___D_1__Proteobacteria___D_2__Gammaproteobacteria___D_3__Oceanospirillales___D_4__Endozoicomonadaceae___D_5__Endozoicomonas_vs_growth_rate_mm_per_year_Weedy_is_0/PGLS_results.tsv	-0.000510558	tissue	lambda=1 delta=1kappa=ML	kappa	kappa : 0.588021502602926 (95% CI NA - NA )	0.091286	0.000130244	../output/GCMP_trait_table_with_abundances_and_adiv_and_metadata_and_growth_data_pcoa_zeros.tsv	../output/huang_roy_genus_tree.newick
Endozoicomonas_vs_Growth_Rate_in_Non_Weedy_Corals_all_corals	tissue_D_0__Bacteria___D_1__Proteobacteria___D_2__Gammaproteobacteria___D_3__Oceanospirillales___D_4__Endozoicomonadaceae___D_5__Endozoicomonas	growth_rate_mm_per_year	0.308023	0.0393911	NA (q values only calculated for best models by AIC)	0.000254604	BM_Delta	FALSE	-25.4973	-24.4064	3.96832	Weedy	0	../output/PIC_results/A10a_Endozoicomonas_vs_Growth_Rate_in_Non_Weedy_Corals_all_corals/PIC_tissue_D_0__Bacteria___D_1__Proteobacteria___D_2__Gammaproteobacteria___D_3__Oceanospirillales___D_4__Endozoicomonadaceae___D_5__Endozoicomonas_vs_growth_rate_mm_per_year_Weedy_is_0/PGLS_results.tsv	3.86877045908903e-05 - 0.000470520083989498	tissue	lambda=1 delta=MLkappa=1	delta	delta : 1 (95% CI 0.215826104745426 - NA )	0.0942125	0.000110161	../output/GCMP_trait_table_with_abundances_and_adiv_and_metadata_and_growth_data_pcoa_zeros.tsv	../output/huang_roy_genus_tree.newick

### Sheet: Table 8b
Supplementary Data Table 8b.
Phylogenetic generalized least squares (PGLS) model correlations between Endozoicomonas and host growth rate across genera with Endozoicomonas present. b) Results generated from the PGLS analysis conducted between Endozoicomonas relative abundance and host growth rate across only the coral genera that had both Endozoicomonas present and growth rate data. Four PGLS models (BM, BM_Lambda, BM_Kappa,…
analysis_label	x_trait	y_trait	R2	p	FDR_q	slope	model_name	best_model	AIC	AICc	delta_AICc	filter_column	filter_value	results_dir	x_trait_slope_95CI	compartment	branch_length_transformation	estimated_parameter	parameter_value	intercept	x_trait_slope_stdev	trait_table	tree
Endozoicomonas_vs_Growth_Rate_in_Non_Weedy_Corals_with_Endozoicomonas	tissue_D_0__Bacteria___D_1__Proteobacteria___D_2__Gammaproteobacteria___D_3__Oceanospirillales___D_4__Endozoicomonadaceae___D_5__Endozoicomonas	growth_rate_mm_per_year	0.416208	0.0234889	0.0234889	0.000273265	BM_Lambda	TRUE	-38.4867	-37.1534	0	Weedy	0	../output/PIC_results/A10b_Endozoicomonas_vs_Growth_Rate_in_Non_Weedy_Corals_with_Endozoicomonas/PIC_tissue_D_0__Bacteria___D_1__Proteobacteria___D_2__Gammaproteobacteria___D_3__Oceanospirillales___D_4__Endozoicomonadaceae___D_5__Endozoicomonas_vs_growth_rate_mm_per_year_Weedy_is_0/PGLS_results.tsv	7.26728381108874e-05 - 0.000473858044878691	tissue	lambda=ML delta=1kappa=1	lambda	lambda : 1e-06 (95% CI NA - 0.697362774626478 )	0.0794946	0.000102343	../output/GCMP_trait_table_with_abundances_and_adiv_and_metadata_and_growth_data.tsv	../output/huang_roy_genus_tree.newick
Endozoicomonas_vs_Growth_Rate_in_Non_Weedy_Corals_with_Endozoicomonas	tissue_D_0__Bacteria___D_1__Proteobacteria___D_2__Gammaproteobacteria___D_3__Oceanospirillales___D_4__Endozoicomonadaceae___D_5__Endozoicomonas	growth_rate_mm_per_year	0.542531	0.00629176	NA (q values only calculated for best models by AIC)	0.000289	BM	FALSE	-28.3988	-27.0654	10.088	Weedy	0	../output/PIC_results/A10b_Endozoicomonas_vs_Growth_Rate_in_Non_Weedy_Corals_with_Endozoicomonas/PIC_tissue_D_0__Bacteria___D_1__Proteobacteria___D_2__Gammaproteobacteria___D_3__Oceanospirillales___D_4__Endozoicomonadaceae___D_5__Endozoicomonas_vs_growth_rate_mm_per_year_Weedy_is_0/PGLS_results.tsv	0.000124516549467912 - 0.000453483999722157	tissue	lambda=1 delta=1kappa=1	None	All parameters fixed	0.0701423	8.39203e-05	../output/GCMP_trait_table_with_abundances_and_adiv_and_metadata_and_growth_data.tsv	../output/huang_roy_genus_tree.newick
Endozoicomonas_vs_Growth_Rate_in_Non_Weedy_Corals_with_Endozoicomonas	tissue_D_0__Bacteria___D_1__Proteobacteria___D_2__Gammaproteobacteria___D_3__Oceanospirillales___D_4__Endozoicomonadaceae___D_5__Endozoicomonas	growth_rate_mm_per_year	0.337219	0.04772	NA (q values only calculated for best models by AIC)	0.000230197	BM_Kappa	FALSE	-34.4831	-33.1498	4.0036	Weedy	0	../output/PIC_results/A10b_Endozoicomonas_vs_Growth_Rate_in_Non_Weedy_Corals_with_Endozoicomonas/PIC_tissue_D_0__Bacteria___D_1__Proteobacteria___D_2__Gammaproteobacteria___D_3__Oceanospirillales___D_4__Endozoicomonadaceae___D_5__Endozoicomonas_vs_growth_rate_mm_per_year_Weedy_is_0/PGLS_results.tsv	3.01718448016981e-05 - 0.000430223074656324	tissue	lambda=1 delta=1kappa=ML	kappa	kappa : 1e-06 (95% CI NA - 0.784265521906425 )	0.0724006	0.000102054	../output/GCMP_trait_table_with_abundances_and_adiv_and_metadata_and_growth_data.tsv	../output/huang_roy_genus_tree.newick
Endozoicomonas_vs_Growth_Rate_in_Non_Weedy_Corals_with_Endozoicomonas	tissue_D_0__Bacteria___D_1__Proteobacteria___D_2__Gammaproteobacteria___D_3__Oceanospirillales___D_4__Endozoicomonadaceae___D_5__Endozoicomonas	growth_rate_mm_per_year	0.542531	0.00629176	NA (q values only calculated for best models by AIC)	0.000289	BM_Delta	FALSE	-28.3988	-27.0654	10.088	Weedy	0	../output/PIC_results/A10b_Endozoicomonas_vs_Growth_Rate_in_Non_Weedy_Corals_with_Endozoicomonas/PIC_tissue_D_0__Bacteria___D_1__Proteobacteria___D_2__Gammaproteobacteria___D_3__Oceanospirillales___D_4__Endozoicomonadaceae___D_5__Endozoicomonas_vs_growth_rate_mm_per_year_Weedy_is_0/PGLS_results.tsv	0.000124516549467912 - 0.000453483999722157	tissue	lambda=1 delta=MLkappa=1	delta	delta : 1 (95% CI 0.254181787124214 - NA )	0.0701423	8.39203e-05	../output/GCMP_trait_table_with_abundances_and_adiv_and_metadata_and_growth_data.tsv	../output/huang_roy_genus_tree.newic
