## Supplementary Data Table 9 for "Evidence for microbially-mediated tradeoffs between growth and defense throughout coral evolution"

### Sheet: Table 9a
Supplementary Data Table 9a.
Phylogenetic generalized least squares (PGLS) correlations between disease susceptibility and host growth rate. a) Results generated from the PGLS analysis conducted between disease susceptibility and host growth rate across all coral genera that had growth rate data. Four PGLS models (BM, BM_Lambda, BM_Kappa, BM_Delta) were run where parameters were either set to 1 or maximum liklelihood (ML) (s…
analysis_label	x_trait	y_trait	R2	p	FDR_q	slope	model_name	best_model	AIC	AICc	delta_AICc	filter_column	filter_value	results_dir	x_trait_slope_95CI	compartment	branch_length_transformation	estimated_parameter	parameter_value	intercept	x_trait_slope_stdev	trait_table	tree
growth_rate_vs_disease	growth_rate_mm_per_year	perc_dis	0.12072	0.171792	0.171792	17.1409	BM_Lambda	TRUE	98.563	99.4201	0	None	None	../output/PIC_results/A11_growth_rate_vs_disease/PIC_growth_rate_mm_per_year_vs_perc_dis/PGLS_results.tsv	-46.8219	None	lambda=ML delta=1kappa=1	lambda	lambda : 0.962403487747834 (95% CI NA - NA )	3.83601	11.9444	../output/GCMP_trait_table_with_abundances_and_adiv_and_metadata_and_growth_data.tsv	../output/huang_roy_genus_tree.newick
growth_rate_vs_disease	growth_rate_mm_per_year	perc_dis	0.174953	0.0947502	NA (q values only calculated for best models by AIC)	20.7504	BM	FALSE	100.555	101.412	1.99157	None	None	../output/PIC_results/A11_growth_rate_vs_disease/PIC_growth_rate_mm_per_year_vs_perc_dis/PGLS_results.tsv	-45.6086	None	lambda=1 delta=1kappa=1	None	All parameters fixed	3.44851	11.6348	../output/GCMP_trait_table_with_abundances_and_adiv_and_metadata_and_growth_data.tsv	../output/huang_roy_genus_tree.newick
growth_rate_vs_disease	growth_rate_mm_per_year	perc_dis	0.14601	0.130125	NA (q values only calculated for best models by AIC)	19.3656	BM_Kappa	FALSE	100.216	101.073	1.65325	None	None	../output/PIC_results/A11_growth_rate_vs_disease/PIC_growth_rate_mm_per_year_vs_perc_dis/PGLS_results.tsv	-47.4031	None	lambda=1 delta=1kappa=ML	kappa	kappa : 0.845841023407306 (95% CI 0.272155908546565 - NA )	3.74231	12.0926	../output/GCMP_trait_table_with_abundances_and_adiv_and_metadata_and_growth_data.tsv	../output/huang_roy_genus_tree.newick
growth_rate_vs_disease	growth_rate_mm_per_year	perc_dis	0.174953	0.0947502	NA (q values only calculated for best models by AIC)	20.7504	BM_Delta	FALSE	100.555	101.412	1.99157	None	None	../output/PIC_results/A11_growth_rate_vs_disease/PIC_growth_rate_mm_per_year_vs_perc_dis/PGLS_results.tsv	-45.6086	None	lambda=1 delta=MLkappa=1	delta	delta : 1 (95% CI 0.206877418293339 - NA )	3.44851	11.6348	../output/GCMP_trait_table_with_abundances_and_adiv_and_metadata_and_growth_data.tsv	../output/huang_roy_genus_tree.newick

### Sheet: Table 9b
Supplementary Data Table 9b.
Phylogenetic generalized least squares (PGLS) correlations between disease susceptibility and host growth rate where Endozoicomonas is present. b) Results generated from the PGLS analysis conducted between disease susceptibility and host growth rate across only the coral genera that had both Endozoicomonas present and growth rate data. Four PGLS models (BM, BM_Lambda, BM_Kappa, BM_Delta) were run…
analysis_label	x_trait	y_trait	R2	p	FDR_q	slope	model_name	best_model	AIC	AICc	delta_AICc	filter_column	filter_value	results_dir	x_trait_slope_95CI	compartment	branch_length_transformation	estimated_parameter	parameter_value	intercept	x_trait_slope_stdev	trait_table	tree
