## Supplementary Data Table 10 for "Evidence for microbially-mediated tradeoffs between growth and defense throughout coral evolution"

### Sheet: Table 10a
Supplementary Data Table 10a.
Phylogenetic Path Analysis. a) Explanation of models tested. The following 14 models were chosen based on feasible biological hypotheses. EN represents Endozoicomonas abundances, DS represents Disease susceptibility, and GR represents growth rate. In the model formula, the "__" denotes causation. For visualizations of these models, see Supplementary Figure 3.
path_model_name	path_model_formula	model_explanation
Model 1	EN__DS_plus_GR	Endozoicomonas abundance is caused by both disease susceptibility and growth rate
Model 2	EN__GR__DS	Endozoicomonas abundance is caused by growth rate, which is caused by disease susceptibilty
Model 3	GR__DS__EN	Growth rate is caused by disease susceptibilty, which is caused by Endozoicomonas abundance
Model 4	GR__DS_plus_EN	Growth rate is caused by both disease susceptibility and Endozoicomonas abundance
Model 5	DS__EN__GR	Disease susceptibiilty is caused by Endozoicomonas abundance, which is caused by growth rate
Model 6	DS__GR__EN	Disease susceptibility is caused by growth rate, which is caused by Endozoicomonas abundance
Model 7	EN__GR	Endozoicomonas abundance is caused by growth rate
Model 8	GR__EN	Growth rate is caused by Endozoicomonas abundance
Model 9	GR__DS	Growth rate is caused by disease susceptibility
Model 10	EN__DS	Endozoicomonas abundance is caused by disease susceptibility
Model 11	DS__EN	Disease susceptibility is caused by Endozoicomonas abundance
Model 12	DS__GR	Disease susceptibility is caused by growth rate
Model 13	DS_and_EN__GR	Both disease susceptibility and Endozoicomonas abundance are caused by growth rate
Model 14	DS_and_GR__EN	Both disease susceptibility and growth rate are caused by Endozoicomonas abundance

### Sheet: Table 10b
Supplementary Data Table 10b.
Phylogenetic Path Analysis. b) Relative weight (w) of each path analysis model (explained in Supplementary Table 11a) under a Brownian motion model of evolution. Models are ordered by CICc criterion and best models are higlight in light red.
evolutionary_model	path_model_name	path_model_formula	k	q	C	p	CICc	delta_CICc	l	w
Brownian Motion	Model 8	GR__EN	2	4	4.13458	0.388099	16.1346	0	1	0.222143
Brownian Motion	Model 7	EN__GR	2	4	4.26254	0.371639	16.2625	0.127961	0.938023	0.208375
Brownian Motion	Model 2	EN__GR__DS	1	5	0.870989	0.646945	17.5377	1.40308	0.495822	0.110143
Brownian Motion	Model 6	DS__GR__EN	1	5	0.870989	0.646945	17.5377	1.40308	0.495822	0.110143
Brownian Motion	Model 13	DS_and_EN__GR	1	5	0.870989	0.646945	17.5377	1.40308	0.495822	0.110143
Brownian Motion	Model 4	GR__DS_plus_EN	1	5	0.95999	0.618786	17.6267	1.49208	0.474242	0.105349
Brownian Motion	Model 5	DS__EN__GR	1	5	3.17459	0.204478	19.8413	3.70668	0.156713	0.0348127
Brownian Motion	Model 14	DS_and_GR__EN	1	5	3.17459	0.204478	19.8413	3.70668	0.156713	0.0348127
Brownian Motion	Model 1	EN__DS_plus_GR	1	5	3.39155	0.183457	20.0582	3.92364	0.140602	0.0312338
Brownian Motion	Model 9	GR__DS	2	4	9.75498	0.0447636	21.755	5.6204	0.060193	0.0133714
Brownian Motion	Model 12	DS__GR	2	4	10.2983	0.0356914	22.2983	6.16374	0.0458733	0.0101904
Brownian Motion	Model 10	EN__DS	2	4	12.1865	0.0160167	24.1865	8.05196	0.0178459	0.00396435
Brownian Motion	Model 11	DS__EN	2	4	12.6019	0.0133939	24.6019	8.46735	0.014499	0.00322086
Brownian Motion	Model 3	GR__DS__EN	1	5	8.79499	0.0123081	25.4617	9.32708	0.00943303	0.00209548

### Sheet: Table 10c
Supplementary Data Table 10c
Phylogenetic Path Analysis. c) Relative weight (w) of each path analysis model (explained in Supplementary Table 11a) under a Pagel's Lambda model of evolution. Models are ordered by CICc criterion and best models are higlight in light red.
evolutionary_model	path_model_name	path_model_formula	k	q	C	p	CICc	delta_CICc	l	w
Pagel's Lambda	Model 8	GR__EN	2	4	5.06246	0.280949	17.0625	0	1	0.230605
Pagel's Lambda	Model 7	EN__GR	2	4	5.95641	0.202427	17.9564	0.893952	0.639559	0.147486
Pagel's Lambda	Model 5	DS__EN__GR	1	5	1.59842	0.449685	18.2651	1.20262	0.548092	0.126393
Pagel's Lambda	Model 14	DS_and_GR__EN	1	5	1.59842	0.449685	18.2651	1.20262	0.548092	0.126393
Pagel's Lambda	Model 1	EN__DS_plus_GR	1	5	1.98016	0.371547	18.6468	1.58437	0.452855	0.104431
Pagel's Lambda	Model 4	GR__DS_plus_EN	1	5	3.46404	0.176926	20.1307	3.06825	0.215644	0.0497287
Pagel's Lambda	Model 11	DS__EN	2	4	8.61707	0.0714171	20.6171	3.55461	0.169093	0.0389938
Pagel's Lambda	Model 2	EN__GR__DS	1	5	3.97625	0.136952	20.6429	3.58046	0.166922	0.038493
Pagel's Lambda	Model 6	DS__GR__EN	1	5	3.97625	0.136952	20.6429	3.58046	0.166922	0.038493
Pagel's Lambda	Model 13	DS_and_EN__GR	1	5	3.97625	0.136952	20.6429	3.58046	0.166922	0.038493
Pagel's Lambda	Model 10	EN__DS	2	4	9.28051	0.054458	21.2805	4.21805	0.121356	0.0279853
Pagel's Lambda	Model 9	GR__DS	2	4	10.7644	0.0293435	22.7644	5.70193	0.0577884	0.0133263
Pagel's Lambda	Model 12	DS__GR	2	4	10.9949	0.0266214	22.9949	5.93244	0.0514976	0.0118756
Pagel's Lambda	Model 3	GR__DS__EN	1	5	7.30035	0.0259866	23.967	6.90456	0.0316734	0.00730404
