## Supplementary Data Table 11 for "Evidence for microbially-mediated tradeoffs between growth and defense throughout coral evolution"

### Sheet: Table 11
Supplementary Data Table 11
Phylogenetic generalized least squares (PGLS) model parameter explanation. PGLS dictates branch length transformation through the use of three parameters, lambda (λ), delta (𝜹), and kappa (κ). Each parameter and their influence on branch length transformation is described below. By default, the PGLS model does not transform branch lengths (parameters λ, 𝜹, κ are all equal to 1), and thereby model…
PGLS Test Parameter	Explanation of Transformation																				tree
λ	All internal branches are multiplied by the inferred λ value. Thus λ = 1 is equivalent to regular PGLS without any changes to the tree, while when lambda = 0, all internal branches shrink to 0 length, leaving only branches leading to tip nodes. Thus at λ= 0, PGLS + λ is equivalent to evolution on a star phylogeny or regular Pearson regression without accounting for phylogeny.
𝜹	The summed shared branch lengths for each pair of taxa, as represented in the Variance Covariance Matrix (aka VCV matrix or V), are raised to the power 𝜹. Again, when 𝜹 = 1, this has no effect on the tree, whereas as value of 𝜹 between 0 and 1 this has the effect of shortening shared branch lengths - for example at 𝜹 = 0.5 this transformation would be equivalent to taking the square root of share…
κ	PGLS + κ is similar to PGLS + 𝜹 except that branch lengths on the tree are raised to the power κ prior to shared branch length being summed up to form the VCV matrix. Therefore, PGLS + 𝜹 will generally have a larger effect on branch lengths for a given value of 𝜹 than PGLS + κ, for the same reason that the square root of 4 + 4 + 4 + 4 = sqrt(16) = 4 is smaller than sqrt(4) + sqrt(4) + sqrt(4) + s…
